# Tensor Decomposition of Stimulated Monocyte and Macrophage Gene Expression Profiles Identifies Neurodegenerative Disease-specific *Trans*-eQTLs

**DOI:** 10.1101/499509

**Authors:** Satesh Ramdhani, Elisa Navarro, Evan Udine, Brian M. Schilder, Madison Parks, Towfique Raj

**Affiliations:** Ronald M. Loeb Center for Alzheimer’s Disease, Icahn School of Medicine at Mount Sinai, New York, New York, USA; Department of Neuroscience and Friedman Brain Institute, Icahn School of Medicine at Mount Sinai, New York, New York, USA; Department of Genetics and Genomic Sciences, Icahn School of Medicine at Mount Sinai, New York, New York, USA

## Abstract

Recent human genetic studies suggest that cells of the innate immune system have a primary role in the pathogenesis of neurodegenerative diseases. However, the results from these studies often do not elucidate how the genetic variants affect the biology of these cells to modulate disease risk. Here, we applied a tensor decomposition method to uncover disease-associated gene networks linked to distal genetic variation in stimulated human monocytes and macrophages gene expression profiles. We report robust evidence that some disease-associated genetic variants affect the expression of multiple genes in *trans*. These include a Parkinson’s disease locus influencing the expression of genes mediated by a protease that controls lysosomal function, and Alzheimer’s disease loci influencing the expression of genes involved in type 1 interferon signaling, myeloid phagocytosis, and complement cascade pathways. Overall, we uncover gene networks in induced innate immune cells linked to disease-associated genetic variants, which may help elucidate the underlying biology of disease.
