## Supplementary material for "Tensor Decomposition of Stimulated Monocyte and Macrophage Gene Expression Profiles Identifies Neurodegenerative Disease-specific *Trans*-eQTLs"

Component	ActivityScore_Naive	ActivityScore_IFN	ActivityScore_LPS24	ActivityScore_LPS2
184	-0.00335311	-0.00506227	-0.00422488	-0.130413
368	0.00119294	0.00150967	0.00247694	0.0401036
118	-0.0595898	-0.00139069	-0.00105598	-0.00320805
225	-0.00264869	-0.0370775	-0.00546746	-0.00793711
154	0.00211102	0.000381393	0.00140616	0.0729254
283	-0.0342181	-0.00156114	-0.000932466	-0.0041462
50	0.000939303	0.00056875	0.0183418	0.00195599
385	-0.000132432	-0.00213288	-0.000535849	-0.0610026
313	0.00146848	-0.0603138	-0.00177798	-0.00191429
467	0.00315318	0.0696773	0.00255328	0.00808112
77	-0.00933902	-0.00355527	-0.00206386	-0.107442
238	0.00453364	0.00214783	0.00497316	0.0898059
491	-0.0111537	0.144514	-0.00630836	0.0131386
424	0.00156204	0.000991445	0.000161735	0.0662569
110	-0.0050329	-0.00371252	-0.00292927	-0.137975
265	0.00451816	0.00358432	0.115884	-0.0010249
49	-0.00701145	-0.00723172	-0.0310961	-0.00505243
90	-0.0124815	-0.00066651	-4.38705e-05	-0.00054644
160	-0.000386064	-0.000177696	-0.000217554	-0.0290377
495	-0.00115535	-0.0040605	-0.00371892	-0.12276
370	1.60385e-05	-0.000288675	-0.000993556	-0.0199105
221	0.000825881	0.000149298	0.000851684	0.0234711
11	-0.340567	-0.047117	-0.827481	-0.535694
396	-0.00287904	-0.0446585	-0.00602266	-0.00375118
434	-0.00507853	-0.00310054	-0.0014534	-0.0848564
17	-0.136526	0.137697	-0.534558	-0.315198
100	-0.16993	-0.393951	1.02548	0.600147
163	0.0962611	0.304595	-1.22878	-0.539947
346	-0.031543	-0.0178729	-0.0446081	-0.150009
54	0.754915	0.508023	0.422831	0.655683
335	-0.00169971	-0.0010581	-0.00150554	-0.052494
14	-0.000843283	0.000212222	-0.000387488	-0.0815538
33	0.123997	7.69336e-05	0.0065859	0.00723727
324	-0.000788727	6.7641e-05	0.000237266	-0.0498642
10	8.35056e-05	0.00145755	0.00544506	0.0432029
361	1.35454e-05	-0.015525	0.0016101	0.0657431
159	-0.0055226	0.0641063	0.00405439	-0.00608332
403	0.18154	0.0682136	0.0545606	0.00951533
113	-0.00490164	-0.00197381	-0.00189615	-0.017496
194	0.00707112	0.0724467	0.00941174	0.0155485
269	0.00988696	-0.511543	0.283259	-1.38382
186	0.117649	0.00534502	0.00153977	0.00189102
476	1.46364e-05	0.179873	-0.00220604	8.10928e-05
105	-0.0017783	-0.00310494	-0.134116	-0.211931
306	-0.194802	-0.00173542	-0.00289068	-0.000447547
438	-0.000504017	-0.000846268	-0.00231999	-0.0568997
378	0.0027441	0.0491721	-0.00143989	0.00455938
258	0.0321433	0.056271	0.0413257	0.0578515
439	0.0625524	0.00375871	0.00361807	0.00513947
71	0.00089438	0.0252586	0.0243322	-0.0620857
8	-0.0651854	-0.00183638	-0.00245209	-0.00695567
250	0.715514	-0.514044	0.444198	0.192265
412	0.00447748	0.0238203	0.0158655	0.038887
124	-0.000122462	-0.815101	-0.663838	-0.266422
337	0.00249002	-0.000550417	0.14545	0.00241866
382	-0.00130063	-0.00455477	-6.43767e-05	-0.112369
290	0.000434272	0.0570355	0.00147621	0.00372842
88	0.00172545	0.000543485	0.00321455	0.0653581
348	0.00111495	0.0152451	0.0019766	0.00155494
51	0.0506261	-0.0498559	0.0446285	-0.141249
115	0.528337	-0.805245	0.578679	-0.00354276
407	0.00905564	0.0229758	0.0358537	0.0644707
84	0.0422969	0.0516138	0.0654983	0.0544139
395	0.00964424	0.0682791	0.00168271	0.00183806
364	-0.000267792	0.00974359	-0.0046333	-0.186337
141	0.000879914	0.00116821	8.42452e-05	0.0508711
374	-0.00557874	-0.0100654	-0.126106	-0.0290634
454	0.00592409	0.00490249	0.386655	-0.00386676
169	0.0105271	0.152183	0.157727	0.0208362
264	-0.0769247	-0.00184018	-0.0107351	-0.00825226
446	-0.00677417	-0.0778898	-0.00520666	-0.0372767
464	-0.00367767	-0.0025841	-0.0486902	-0.00409923
45	0.0938056	0.548419	-1.11324	-0.102311
350	0.00835475	0.00868216	0.153757	0.0084223
484	0.0027863	0.0667129	0.0116666	0.00792443
75	0.0621231	-0.000593358	-0.00139396	7.46327e-05
104	-0.00577882	-0.00476415	-0.0525626	-0.0129591
239	0.527301	0.112289	0.430413	0.220938
386	-0.132531	-0.00619036	-0.00352866	-0.00120198
365	0.119392	0.000763276	0.00220927	0.00113293
44	0.13749	0.0084312	0.548789	-1.06607
31	0.0237787	0.109332	0.227803	0.240587
387	-0.000150169	-0.0856439	0.00786774	-0.010294
422	0.0280981	0.0139526	0.0145453	0.0161111
220	0.0505401	0.000207979	0.00206167	0.002166
22	0.00297387	0.0753733	0.0120612	0.0132643
432	-0.0073419	-0.0408286	-0.0114284	-0.0125189
409	0.317292	0.103423	0.7302	-0.267538
477	-0.00149649	-0.0316501	-0.00236105	-0.00971897
235	-0.0811198	-0.0324635	0.00939226	0.00605509
188	-0.00159271	0.00201074	0.000251731	0.184623
356	-0.263324	-0.0118611	-1.42129	0.820561
61	0.0796097	0.00585005	0.00499292	0.0033926
393	-0.239993	-0.464287	-0.109931	-0.108424
230	0.249722	0.505276	-0.364885	0.0448046
180	-0.00161154	-0.0298429	-0.000806212	0.00191261
419	-0.00423507	-0.00392553	-0.0589291	-0.00477161
34	0.0237782	-0.0173116	-0.137335	-0.0223513
486	-0.491591	-0.768815	-0.971504	-0.938595
499	-0.00332827	0.0691035	0.00378458	0.0290005
391	-0.0891003	-0.110377	-0.129103	-0.106267
489	0.029888	0.0202833	0.0275459	0.0441854
4	0.00115437	-0.000384676	-0.0167952	0.282646
295	0.00174932	-0.0522607	-0.00777069	0.00858642
233	0.265322	0.672384	0.263214	0.573197
392	0.0247694	0.0244351	0.0269483	0.0401831
121	-0.0218491	-0.0164845	-0.023519	-0.0353614
2	0.835191	1.11083	-0.159819	-0.120157
466	-0.0526455	-0.00583564	-0.00144045	-0.00467612
404	0.0148875	0.0559285	0.0338934	0.0641293
406	0.0829279	0.00121265	0.00475389	0.00174755
312	0.461868	0.00483637	0.00949068	0.00440671
490	-0.00373003	-0.109271	-0.005834	-0.0148925
247	-0.0157731	-0.0776258	-0.0319573	-0.0259958
86	0.173806	-0.390934	1.0902	0.704258
201	0.0414877	0.000160101	4.42144e-06	0.000641698
204	0.00130127	0.0242467	0.00187164	0.00137202
331	-0.0672626	0.0995278	-0.207599	0.0326707
461	0.479588	-0.627526	-0.436934	0.0181002
173	0.213865	-0.473534	0.106802	-0.278068
203	-0.608247	0.049142	0.542264	-0.705925
73	0.00149717	0.00101059	0.0012954	0.0180417
36	-0.000289344	-0.0376736	-0.00530365	-0.00415699
85	0.121167	-0.157322	-0.675935	-0.57266
24	-0.579083	-0.129388	0.384868	-0.455023
444	-0.128456	-0.00462564	-0.00886449	-0.0063677
363	-0.0212455	-0.0350751	-0.0136743	-0.025753
28	0.00223273	-0.000409003	-0.000290241	0.0407973
319	-0.0113755	-0.00466163	-0.0433017	0.212216
500	0.0809911	0.00834345	0.00813109	0.00101315
304	0.000881191	-0.00482688	-0.0183898	-0.201011
207	-0.0240832	-0.0767895	-0.0785735	-0.0694463
200	0.663551	-0.377391	0.836343	0.643638
128	0.0146503	0.0171392	0.0205023	0.0178597
266	0.125004	0.41024	-0.115992	-0.257903
411	0.334984	1.37796	0.0788007	1.39152
144	-0.00476187	0.00515247	-0.0966246	-1.35249e-05
299	0.061187	0.00119167	-0.00118726	0.000240221
357	0.128677	0.252209	0.113248	0.358092
398	0.163373	0.589576	0.0541918	-0.0832352
182	0.0164663	-0.678805	-0.343375	-0.949107
369	0.00128355	0.00175395	0.000723191	0.0260787
425	-0.00125718	-0.050516	-0.000236988	0.00112444
174	-0.00480573	-0.00194723	0.0613587	-0.00877383
135	0.122285	0.00138971	-0.00217851	0.00286683
107	0.000186378	0.0126186	0.111907	0.0209307
366	0.0274426	-5.86807e-05	0.000113933	-0.00499157
326	-0.0569985	-0.0589655	-0.0546086	-0.0421247
321	-1.05295	-0.853248	-0.024861	-1.44762
275	0.00783368	0.00798651	0.0229572	0.0114989
30	-0.142808	-0.441832	0.07554	0.48366
301	2.10459e-05	-0.0563028	-0.00366153	-0.0055645
297	0.0140158	0.0534537	0.112768	0.0350254
437	-0.770673	-1.0885	-0.0492724	0.311469
224	0.00438076	0.0126611	0.0588373	0.00986514
58	0.00191532	0.00220361	0.0735165	-0.00450675
146	-0.962115	-0.327505	-0.434285	-0.200516
26	0.388084	0.0104542	0.00956842	0.0136079
