## Supplementary material for "Tensor Decomposition of Stimulated Monocyte and Macrophage Gene Expression Profiles Identifies Neurodegenerative Disease-specific *Trans*-eQTLs"

Component	TissueScore_Monocytes	TissueScore_Macrophages
431	0.0507588	0.0418261
228	-0.00749033	-0.00617902
288	0.0394349	0.038926
200	0.0152245	0.0219943
78	0.0176157	0.0239373
58	-0.0552748	-0.046243
329	0.0946241	0.0115587
482	0.00847409	0.010744
440	0.017908	0.0546455
363	0.055294	0.0315945
125	-0.0185158	-0.0227516
233	-0.17602	-0.00609794
199	0.0235755	0.0393169
443	-0.0556835	-0.0462132
249	0.0160956	0.0203458
46	0.00749607	0.0335273
226	0.000187828	-0.148297
397	-0.00614103	-0.0203941
72	-0.0413791	-0.0619433
150	0.120765	0.0131845
417	0.00201265	0.0502993
470	-0.00832447	-0.00758261
302	0.0251044	0.0225281
171	-0.000730983	-0.0176857
246	-0.0388715	-0.0268802
415	0.0112183	0.0737247
497	0.00273512	0.0390985
489	-0.0370293	-0.0386179
149	0.0181671	0.0129448
