## Supplementary material for "Tensor Decomposition of Stimulated Monocyte and Macrophage Gene Expression Profiles Identifies Neurodegenerative Disease-specific *Trans*-eQTLs"

Dataset1.Component	Dataset2.Component	P.value
FF:61	CG:30	1.477 x 10^-19
FF:468	CG:150	7.91 x 10^-7
FF421	CG:217	4.05 x 10^-18
FF:312	CG:339	1.77 x 10^-11
FF:337	CG:282	2.67 x 10^-8
FF:201	CG:342	8.38 x 10^-23
FF:468	CG:417	1.79 x 10^-7
FF:47	IMM:138	2.16 x 10^-37
CG:209	IMM:138	1.68 x 10^-27
