## Supplementary material for "Tensor Decomposition of Stimulated Monocyte and Macrophage Gene Expression Profiles Identifies Neurodegenerative Disease-specific *Trans*-eQTLs"

Component	GO.ID	Term	Annotated	Significant	Expected	Rank.in.classicFisher	classicFisher	elimFisher	topgoFisher	parentchildFisher
121	GO:0050427	3'-phosphoadenosine 5'-phosphosulfate me...	25	3	0.05	15	0.000013	0.000013	0.000013	3.1e-06
121	GO:0050853	B cell receptor signaling pathway	132	6	0.24	1	1.4e-7	0.000038	0.000038	0.022
121	GO:0006584	catecholamine metabolic process	53	3	0.1	25	0.00013	0.00013	0.00013	3.8e-05
121	GO:0006068	ethanol catabolic process	12	2	0.02	29	0.00022	0.00022	0.00022	0.239
121	GO:0051923	sulfation	16	2	0.03	32	0.00039	0.00039	0.00039	0.005
121	GO:0002250	adaptive immune response	579	5	1.07	61	0.00397	0.00397	0.00095	0.35
174	GO:0019886	antigen processing and presentation of e...	98	5	0.23	10	0.0000029	0.0000029	0.0000029	0.0497
174	GO:0002503	peptide antigen assembly with MHC class ...	3	2	0.01	13	0.000015	0.000015	0.000015	0.0057
174	GO:0042102	positive regulation of T cell proliferat...	92	4	0.21	22	0.000058	0.000058	0.000058	0.1206
201	GO:0000122	negative regulation of transcription fro...	804	12	2.93	37	0.000029	0.000029	0.000029	0.0011
201	GO:0032743	positive regulation of interleukin-2 pro...	29	3	0.11	78	0.00016	0.00016	0.00016	0.00845
201	GO:2001240	negative regulation of extrinsic apoptot...	35	3	0.13	100	0.00028	0.00028	0.00028	0.05342
201	GO:0045416	positive regulation of interleukin-8 bio...	8	2	0.03	112	0.00036	0.00036	0.00036	0.03742
201	GO:0002634	regulation of germinal center formation	9	2	0.03	131	0.00046	0.00046	0.00046	0.00099
201	GO:0007204	positive regulation of cytosolic calcium...	284	6	1.04	147	0.00058	0.00058	0.00058	0.51421
201	GO:0018279	protein N-linked glycosylation via aspar...	45	3	0.16	149	0.00059	0.00059	0.00059	0.10935
201	GO:0032729	positive regulation of interferon-gamma ...	61	4	0.22	61	0.000072	0.000072	0.00072	0.00448
201	GO:0002430	complement receptor mediated signaling p...	12	2	0.04	177	0.00084	0.00084	0.00084	0.00569
201	GO:0002903	negative regulation of B cell apoptotic ...	12	2	0.04	178	0.00084	0.00084	0.00084	0.20019
202	GO:0070098	chemokine-mediated signaling pathway	82	5	0.31	8	0.000014	0.000014	0.000014	0.0072
202	GO:0016525	negative regulation of angiogenesis	96	4	0.36	42	0.00047	0.00047	0.00047	0.0559
215	GO:0032496	response to lipopolysaccharide	323	8	1.18	2	0.000022	0.000022	0.000017	0.00071
215	GO:0090023	positive regulation of neutrophil chemot...	30	3	0.11	8	0.00018	0.00018	0.00018	0.02933
215	GO:0031102	neuron projection regeneration	52	3	0.19	25	0.0009	0.0009	0.0009	0.00281
22	GO:0060337	type I interferon signaling pathway	87	8	0.18	1	8e-12	8e-12	8e-12	5.7e-06
22	GO:0045071	negative regulation of viral genome repl...	53	7	0.11	4	1.3e-11	1.3e-11	1.3e-11	0.00052
22	GO:0051607	defense response to virus	252	9	0.52	9	1.7e-9	1.7e-9	7e-10	0.00041
22	GO:0071276	cellular response to cadmium ion	38	3	0.08	48	0.000066	0.000066	0.000066	0.09186
22	GO:0035455	response to interferon-alpha	20	3	0.04	42	0.0000092	0.0000092	0.00018	0.00116
22	GO:0035690	cellular response to drug	60	3	0.12	65	0.00026	0.00026	0.00026	0.00647
22	GO:0010273	detoxification of copper ion	16	2	0.03	71	0.00049	0.00049	0.00049	0.78431
22	GO:0050794	regulation of cellular process	11176	30	23.2	246	0.01305	0.54314	0.0006	0.02307
22	GO:0046597	negative regulation of viral entry into ...	18	2	0.04	77	0.00063	0.00063	0.00063	0.05385
22	GO:0034341	response to interferon-gamma	194	4	0.4	81	0.00068	0.00068	0.00071	0.1
222	GO:0071276	cellular response to cadmium ion	38	4	0.08	13	0.0000014	0.0000014	0.0000014	0.014
222	GO:0007267	cell-cell signaling	1228	7	2.69	408	0.01594	0.04331	0.000055	0.122
222	GO:0045080	positive regulation of chemokine biosynt...	8	2	0.02	62	0.00013	0.00013	0.00013	0.052
222	GO:0006954	inflammatory response	763	11	1.67	12	4.6e-7	0.00023	0.00015	0.038
222	GO:0071639	positive regulation of monocyte chemotac...	10	2	0.02	70	0.00021	0.00021	0.00021	0.13
222	GO:0042130	negative regulation of T cell proliferat...	55	3	0.12	73	0.00023	0.00023	0.00023	0.17
222	GO:0010273	detoxification of copper ion	16	2	0.04	97	0.00055	0.00055	0.00055	0.784
222	GO:0042448	progesterone metabolic process	17	2	0.04	104	0.00062	0.00062	0.00062	0.024
222	GO:0038111	interleukin-7-mediated signaling pathway	19	2	0.04	113	0.00078	0.00078	0.00078	0.037
222	GO:0070233	negative regulation of T cell apoptotic ...	19	2	0.04	114	0.00078	0.00078	0.00078	0.103
26	GO:0031146	SCF-dependent proteasomal ubiquitin-depe...	73	4	0.2	25	0.000048	0.000048	0.000048	0.00069
26	GO:0008015	blood circulation	496	5	1.36	319	0.01139	0.04351	0.00037	0.96048
26	GO:0060333	interferon-gamma-mediated signaling path...	90	6	0.25	3	1.6e-7	0.00063	0.00063	4e-04
26	GO:0035458	cellular response to interferon-beta	15	2	0.04	67	0.00076	0.00076	0.00076	0.0094
28	GO:0030238	male sex determination 14	2	0.04	5	0.00056	0.00056	0.00056	0.00079	DHH,INSR
28	GO:0046716 muscle cell cellular homeostasis 18 2 0.05	8 0.00093 0.00093 0.00093 0.00126	CAV3,PFKM
307	GO:0070098	chemokine-mediated signaling pathway	82	6	0.32	46	8.2e-7	8.2e-7	8.2e-7	0.00164
307	GO:0007267	cell-cell signaling	1228	16	4.82	86	0.000017	0.000017	0.0000018	0.00114
307	GO:0030593	neutrophil chemotaxis	89	8	0.35	12	2.1e-9	0.0000028	0.0000018	0.51577
307	GO:0002548	monocyte chemotaxis	63	5	0.25	65	0.0000048	0.0000048	0.0000048	0.16801
307	GO:0008285	negative regulation of cell proliferatio...	655	13	2.57	54	0.0000014	0.000022	0.000006	2.4e-05
307	GO:0010469	regulation of receptor activity	572	11	2.25	80	0.000013	0.000013	0.000013	0.00159
307	GO:0050729	positive regulation of inflammatory resp...	119	8	0.47	23	2.1e-8	0.0000043	0.000026	0.00079
307	GO:0010288	response to lead ion	22	4	0.09	55	0.0000015	0.0000015	0.000043	0.002
307	GO:0071356	cellular response to tumor necrosis fact...	289	7	1.13	122	0.00014	0.00014	0.00014	0.27025
307	GO:0010575	positive regulation of vascular endothel...	27	3	0.11	125	0.00016	0.00016	0.00016	0.01146
307	GO:0090023	positive regulation of neutrophil chemot...	30	3	0.12	135	0.00022	0.00022	0.00022	0.58618
307	GO:0035234	ectopic germ cell programmed cell death	6	2	0.02	137	0.00023	0.00023	0.00023	0.00127
307	GO:0048661	positive regulation of smooth muscle cel...	76	4	0.3	138	0.00023	0.00023	0.00023	0.01423
307	GO:0032496	response to lipopolysaccharide	323	10	1.27	43	5e-7	0.00024	0.00024	0.00495
307	GO:0006954	inflammatory response	763	20	3	1	7.1e-12	0.00002	0.00027	0.00127
307	GO:0031622	positive regulation of fever generation	7	2	0.03	153	0.00032	0.00032	0.00032	0.17099
307	GO:0071346	cellular response to interferon-gamma	174	5	0.68	186	0.00061	0.00061	0.00032	0.20784
307	GO:0042102	positive regulation of T cell proliferat...	92	4	0.36	170	0.00047	0.00047	0.00047	0.02885
307	GO:0033574	response to testosterone	42	3	0.16	185	0.0006	0.0006	0.0006	0.00635
307	GO:0032755	positive regulation of interleukin-6 pro...	73	4	0.29	130	0.00019	0.00019	0.00062	0.02981
307	GO:0071639	positive regulation of monocyte chemotac...	10	2	0.04	188	0.00067	0.00067	0.00067	0.12966
307	GO:0045086	positive regulation of interleukin-2 bio...	12	2	0.05	210	0.00098	0.00098	0.00098	0.15647
307	GO:0050872	white fat cell differentiation	12	2	0.05	211	0.00098	0.00098	0.00098	0.04069
312	GO:0060337	type I interferon signaling pathway	87	9	0.12	3	1.3e-15	1.3e-15	1.3e-15	1.6e-08
312	GO:0051607	defense response to virus	252	12	0.34	2	1.1e-16	6.3e-14	6.3e-14	5.5e-09
312	GO:0045071	negative regulation of viral genome repl...	53	6	0.07	13	6.7e-11	6.7e-11	6.7e-11	0.0081
312	GO:0060700	regulation of ribonuclease activity	9	3	0.01	29	1.8e-7	1.8e-7	1.8e-7	2.8e-07
312	GO:0032020	ISG15-protein conjugation	6	2	0.01	40	0.000026	0.000026	0.000026	9.9e-06
312	GO:0003374	dynamin polymerization involved in mitoc...	9	2	0.01	43	0.000062	0.000062	0.000062	1
312	GO:0035457	cellular response to interferon-alpha	10	2	0.01	45	0.000078	0.000078	0.000078	0.0034
312	GO:0060333	interferon-gamma-mediated signaling path...	90	3	0.12	48	0.00023	0.00023	0.00023	0.0835
312	GO:1904707	positive regulation of vascular smooth m...	27	2	0.04	53	0.0006	0.0006	0.0006	0.0857
317	GO:0010469	regulation of receptor activity	572	13	2.12	25	1.4e-7	1.4e-7	1.4e-7	6e-05
317	GO:0031295	T cell costimulation	77	5	0.29	58	0.0000096	0.0000096	0.0000096	0.2781
317	GO:0070098	chemokine-mediated signaling pathway	82	5	0.3	65	0.000013	0.000013	0.000013	0.0248
317	GO:0042102	positive regulation of T cell proliferat...	92	5	0.34	73	0.000023	0.000023	0.000023	0.1427
317	GO:0006954	inflammatory response	763	10	2.82	160	0.00047	0.00047	0.000072	0.7171
317	GO:0007267	cell-cell signaling	1228	12	4.55	231	0.00166	0.00452	0.00011	0.0421
317	GO:0008284	positive regulation of cell proliferatio...	862	18	3.19	10	1.3e-9	0.0000017	0.00016	3.5e-05
317	GO:0051085	chaperone mediated protein folding requi...	29	3	0.11	116	0.00017	0.00017	0.00017	0.0322
317	GO:0090023	positive regulation of neutrophil chemot...	30	3	0.11	120	0.00018	0.00018	0.00018	0.281
317	GO:0071353	cellular response to interleukin-4	31	3	0.11	123	0.0002	0.0002	0.0002	0.0181
317	GO:0071346	cellular response to interferon-gamma	174	8	0.64	28	2.5e-7	0.00021	0.00021	0.0119
317	GO:0019886	antigen processing and presentation of e...	98	4	0.36	164	0.00048	0.00048	0.00048	0.0914
317	GO:0061299	retina vasculature morphogenesis in came...	9	2	0.03	166	0.00048	0.00048	0.00048	9e-04
317	GO:0097011	cellular response to granulocyte macroph...	9	2	0.03	167	0.00048	0.00048	0.00048	0.0111
317	GO:0045086	positive regulation of interleukin-2 bio...	12	2	0.04	193	0.00087	0.00087	0.00087	0.056
317	GO:0071222	cellular response to lipopolysaccharide	171	5	0.63	153	0.00043	0.00043	0.00089	0.0498
317	GO:0030593	neutrophil chemotaxis	89	6	0.33	37	9.3e-7	0.00119	0.00092	0.1675
319	GO:0071356	cellular response to tumor necrosis fact...	289	9	0.84	50	1.4e-7	1.4e-7	3.5e-8	0.20013
319	GO:0070098	chemokine-mediated signaling pathway	82	7	0.24	23	3.8e-9	3.8e-9	6.5e-8	0.00645
319	GO:0051607	defense response to virus	252	9	0.74	42	4.2e-8	0.0000022	2.5e-7	0.00074
319	GO:0071222	cellular response to lipopolysaccharide	171	8	0.5	38	3.2e-8	3.2e-8	9e-7	0.00023
319	GO:0071347	cellular response to interleukin-1	174	9	0.51	18	1.7e-9	0.0000016	0.0000016	0.01151
319	GO:0006954	inflammatory response	763	16	2.23	16	2.7e-10	0.000016	0.0000041	0.01069
319	GO:0043331	response to dsRNA	97	4	0.28	249	0.00018	0.00018	0.0000078	0.02007
319	GO:0045071	negative regulation of viral genome repl...	53	5	0.15	69	4.5e-7	4.5e-7	0.000011	0.00485
319	GO:0030593	neutrophil chemotaxis	89	5	0.26	133	0.000006	0.000006	0.000017	0.52631
319	GO:0090026	positive regulation of monocyte chemotax...	18	3	0.05	159	0.000019	0.000019	0.000019	0.06106
319	GO:0002407	dendritic cell chemotaxis	23	3	0.07	189	0.00004	0.00004	0.00004	0.0647
319	GO:0010574	regulation of vascular endothelial growt...	32	4	0.09	105	0.0000022	0.000077	0.000077	0.00137
319	GO:0060337	type I interferon signaling pathway	87	4	0.25	226	0.00012	0.00012	0.00012	0.24487
319	GO:0031622	positive regulation of fever generation	7	2	0.02	246	0.00017	0.00017	0.00017	0.17099
319	GO:0002548	monocyte chemotaxis	63	6	0.18	37	2.7e-8	0.00026	0.00018	0.03237
319	GO:0010469	regulation of receptor activity	572	8	1.67	262	0.00023	0.00023	0.00023	0.0551
319	GO:0035457	cellular response to interferon-alpha	10	2	0.03	293	0.00037	0.00037	0.00037	0.02104
319	GO:0048661	positive regulation of smooth muscle cel...	76	4	0.22	210	0.000071	0.000071	0.00037	0.00689
319	GO:0010820	positive regulation of T cell chemotaxis	11	2	0.03	311	0.00045	0.00045	0.00045	0.115
319	GO:0045086	positive regulation of interleukin-2 bio...	12	2	0.04	327	0.00054	0.00054	0.00054	0.21508
319	GO:0032496	response to lipopolysaccharide	323	12	0.94	10	1.1e-10	0.00055	0.00055	3.8e-07
319	GO:0070374	positive regulation of ERK1 and ERK2 cas...	231	5	0.67	334	0.00055	0.00055	0.00055	0.50269
319	GO:0009615	response to virus	336	12	0.98	14	1.7e-10	0.00113	0.00056	0.01179
319	GO:2000406	positive regulation of T cell migration	26	4	0.08	87	9.2e-7	0.00069	0.00059	0.03785
319	GO:1900025	negative regulation of substrate adhesio...	13	2	0.04	338	0.00064	0.00064	0.00064	0.0093
319	GO:0032729	positive regulation of interferon-gamma ...	61	3	0.18	352	0.00075	0.00075	0.00075	0.15781
319	GO:0000187	activation of MAPK activity	148	4	0.43	365	0.00091	0.00091	0.00091	0.15027
337	GO:0060337	type I interferon signaling pathway	87	6	0.08	1	8.7e-11	8.7e-11	8.7e-11	1e-05
337	GO:0045071	negative regulation of viral genome repl...	53	4	0.05	8	1.2e-7	1.2e-7	1.2e-7	0.01445
337	GO:0051607	defense response to virus	252	6	0.23	7	5.3e-8	0.0000013	1.3e-7	0.00049
337	GO:0035457	cellular response to interferon-alpha	10	2	0.01	26	0.000034	0.000034	0.000034	0.00161
337	GO:0048685	negative regulation of collateral sprout...	1	1	0	37	0.0009	0.0009	0.0009	0.05263
337	GO:0009615	response to virus	336	8	0.3	4	1.7e-10	0.00099	0.00099	0.00023
34	GO:0006686	sphingomyelin biosynthetic process	6	2	0.02	2	0.00018	0.00018	0.00018	0.00011
34	GO:0051974	negative regulation of telomerase activi...	10	2	0.04	4	0.00054	0.00054	0.00054	0.00155
343	GO:0032922	circadian regulation of gene expression	55	3	0.17	3	0.00069	0.00069	0.00069	0.00098
343	GO:1900029	positive regulation of ruffle assembly	14	2	0.04	6	0.00086	0.00086	0.00086	0.00103
343	GO:2000060	positive regulation of protein ubiquitin...	15	2	0.05	7	0.00099	0.00099	0.00099	0.0081
347	GO:0032876	negative regulation of DNA endoreduplica...	5	2	0.02	4	0.0001	0.0001	0.0001	0.00051
347	GO:0051902	negative regulation of mitochondrial dep...	7	2	0.02	6	0.00021	0.00021	0.00021	0.07609
347	GO:1900119	positive regulation of execution phase o...	12	2	0.04	22	0.00065	0.00065	0.00065	0.00315
353	GO:0002906	negative regulation of mature B cell apo...	4	2	0.01	61	0.000073	0.000073	0.000073	0.00057
353	GO:0044597	daunorubicin metabolic process	8	2	0.03	99	0.00034	0.00034	0.00034	0.00637
353	GO:0044598	doxorubicin metabolic process	8	2	0.03	100	0.00034	0.00034	0.00034	0.006
353	GO:0030890	positive regulation of B cell proliferat...	41	3	0.14	111	0.00041	0.00041	0.00041	0.01057
353	GO:0032308	positive regulation of prostaglandin sec...	10	3	0.04	18	0.000005	0.00042	0.00042	0.14706
353	GO:0001516	prostaglandin biosynthetic process	24	3	0.08	66	0.000081	0.000081	0.00091	0.28347
353	GO:1902166	negative regulation of intrinsic apoptot...	13	2	0.05	163	0.00093	0.00093	0.00093	0.03869
375	GO:0030511	positive regulation of transforming grow...	26	3	0.1	10	0.00014	0.00014	0.00014	0.00137
375	GO:1903243	negative regulation of cardiac muscle hy...	6	2	0.02	13	0.00023	0.00023	0.00023	0.02841
375	GO:0071493	cellular response to UV-B	8	2	0.03	23	0.00042	0.00042	0.00042	0.00784
375	GO:2000643	positive regulation of early endosome to...	8	2	0.03	24	0.00042	0.00042	0.00042	0.00071
375	GO:0034115	negative regulation of heterotypic cell-...	9	2	0.04	34	0.00054	0.00054	0.00054	0.00581
375	GO:0003376	sphingosine-1-phosphate signaling pathwa...	12	2	0.05	52	0.00098	0.00098	0.00098	0.00241
392	GO:0050776	regulation of immune response	1089	11	2.5	28	0.000024	0.000024	1e-9	0.02637
392	GO:0032609	interferon-gamma production	100	4	0.23	44	0.00008	0.00008	0.0000013	0.00976
392	GO:0019835	cytolysis	43	4	0.1	16	0.0000028	0.0000028	0.0000028	3.7e-06
392	GO:0006955	immune response	2219	24	5.1	1	3.1e-12	0.00013	0.000006	2.4e-08
392	GO:0033153	T cell receptor V(D)J recombination	5	2	0.01	34	0.000051	0.000051	0.000051	0.08333
392	GO:0008626	granzyme-mediated apoptotic signaling pa...	6	2	0.01	42	0.000077	0.000077	0.000077	0.00086
392	GO:0001771	immunological synapse formation	14	3	0.03	18	0.000004	0.00038	0.00027	0.00072
392	GO:0003376	sphingosine-1-phosphate signaling pathwa...	12	2	0.03	60	0.00034	0.00034	0.00034	0.00021
392	GO:0001829	trophectodermal cell differentiation	15	2	0.03	64	0.00053	0.00053	0.00053	0.00167
392	GO:0048535	lymph node development	17	2	0.04	70	0.00069	0.00069	0.00069	0.01835
392	GO:0070233	negative regulation of T cell apoptotic ...	19	2	0.04	74	0.00086	0.00086	0.00086	0.10345
392	GO:0007165	signal transduction	6249	27	14.37	40	0.000057	0.24735	0.00097	0.00991
403	GO:0015671	oxygen transport	14	2	0.01	38	0.000097	0.000097	0.000097	0.53216
403	GO:0070233	negative regulation of T cell apoptotic ...	19	2	0.02	43	0.00018	0.00018	0.00018	0.10345
403	GO:0042744	hydrogen peroxide catabolic process	22	2	0.02	47	0.00025	0.00025	0.00025	0.00028
403	GO:0042542	response to hydrogen peroxide	124	3	0.13	49	0.00029	0.00029	0.00082	0.03771
403	GO:0015701	bicarbonate transport	43	2	0.05	58	0.00095	0.00095	0.00095	0.0083
407	GO:0050852	T cell receptor signaling pathway 201	5	0.52	31	0.00016	0.00016	0.00016	0.1006	CD247,CD3D,ERMAP,HLA-DRB5,ITK
407	GO:0001766 membrane raft polarization 9 2 0.02	37 0.00023 0.00023 0.00023 1.0000	CD2,MAL
407	GO:0006955	immune response 2219	24	5.73	1	8.5e-11	0.000067	0.00028	5.3e-7	AGPAT2,CARD9,CD247,CD3D,CD6,CD8A,CLEC7A,CYFIP2,ERMAP,FOS,GNLY,GZMA,HAMP,HBB,HLA-DRB5,IFITM1,ITK,ITM2A,KLRB1,LTB,MATK,MX2,SELL,TNFRSF10B
407	GO:0050776 regulation of immune response 1089 13 2.81	5 2.4e-06 0.00531 0.00034 0.0045	CARD9,CD247,CD3D,CD8A,CLEC7A,CYFIP2,ERMAP,FOS,HLA-DRB5,IFITM1,ITK,KLRB1,SELL
407	GO:0071481	cellular response to X-ray 13	2	0.03	50	0.0005	0.0005	0.0005	0.0224	CCND2,HAMP
407	GO:0015671 oxygen transport 14 2 0.04	53 0.00058 0.00058 0.00058 0.5322	HBA1,HBB
419	GO:0006954	inflammatory response	763	21	3.25	1	4.4e-12	9.9e-9	7.3e-8	0.00072
419	GO:0043312	neutrophil degranulation	484	10	2.06	83	0.000038	0.000038	0.000038	0.63237
419	GO:0007188	adenylate cyclase-modulating G-protein c...	184	6	0.78	114	0.00013	0.00013	0.00021	0.31101
419	GO:1903003	positive regulation of protein deubiquit...	7	2	0.03	148	0.00037	0.00037	0.00037	9e-04
419	GO:0032496	response to lipopolysaccharide	323	9	1.38	53	0.0000092	0.00039	0.00038	0.00239
419	GO:0070374	positive regulation of ERK1 and ERK2 cas...	231	6	0.98	155	0.00046	0.00046	0.00046	0.53208
419	GO:0048143	astrocyte activation	9	2	0.04	172	0.00063	0.00063	0.00063	0.00578
419	GO:0033089	positive regulation of T cell differenti...	11	2	0.05	192	0.00096	0.00096	0.00096	0.00783
419	GO:0070757	interleukin-35-mediated signaling pathwa...	11	2	0.05	193	0.00096	0.00096	0.00096	0.01281
421	GO:0007223	Wnt signaling pathway, calcium modulatin...	38	3	0.14	4	0.00037	0.00037	0.00037	0.0141
421	GO:0003334	keratinocyte development	11	2	0.04	8	0.00073	0.00073	0.00073	0.0026
421	GO:0003376	sphingosine-1-phosphate signaling pathwa...	12	2	0.04	9	0.00087	0.00087	0.00087	0.0019
439	GO:0051591	response to cAMP	98	4	0.22	8	0.000067	0.000067	0.000067	0.007
439	GO:0032870	cellular response to hormone stimulus	677	7	1.52	48	0.00069	0.00069	0.000097	0.033
439	GO:0045647	negative regulation of erythrocyte diffe...	8	2	0.02	15	0.00014	0.00014	0.00014	0.003
439	GO:0043922	negative regulation by host of viral tra...	12	2	0.03	34	0.00032	0.00032	0.00032	0.229
439	GO:0071277	cellular response to calcium ion	73	3	0.16	45	0.00058	0.00058	0.00058	0.093
439	GO:0035994	response to muscle stretch	18	2	0.04	49	0.00073	0.00073	0.00073	0.02
451	GO:0043456	regulation of pentose-phosphate shunt	5	2	0.02	6	0.00014	0.00014	0.00014	0.0017
451	GO:0001666	response to hypoxia	342	7	1.3	19	0.00032	0.00032	0.00022	0.0089
451	GO:0043312	neutrophil degranulation	484	8	1.85	23	0.00049	0.00049	0.00049	0.7222
451	GO:0045657	positive regulation of monocyte differen...	9	2	0.03	24	0.00051	0.00051	0.00051	0.0137
477	GO:0002523	leukocyte migration involved in inflamma...	11	3	0.05	8	0.000011	0.000011	0.000011	0.00041
477	GO:0070488	neutrophil aggregation	2	2	0.01	13	0.000017	0.000017	0.000017	0.00014
477	GO:0043312	neutrophil degranulation	484	10	1.98	19	0.000027	0.000027	0.000027	0.29099
477	GO:0010043	response to zinc ion	56	4	0.23	36	0.000081	0.000081	0.000081	0.03629
477	GO:0051092	positive regulation of NF-kappaB transcr...	142	5	0.58	66	0.00029	0.00029	0.00029	0.05969
477	GO:0090266	regulation of mitotic cell cycle spindle...	14	3	0.06	16	0.000023	0.000023	0.00033	0.00369
477	GO:0050832	defense response to fungus	35	3	0.14	77	0.00039	0.00039	0.00039	0.01732
477	GO:0050830	defense response to Gram-positive bacter...	88	4	0.36	86	0.00047	0.00047	0.00047	0.14052
477	GO:0019730	antimicrobial humoral response	84	4	0.34	76	0.00039	0.00039	0.00065	0.01061
477	GO:0006954	inflammatory response	763	13	3.12	9	0.000012	0.00042	0.00069	0.10684
489	GO:0043312	neutrophil degranulation	484	12	0.76	2	2.9e-12	2.9e-12	2.9e-12	0.22666
489	GO:0002227	innate immune response in mucosa	19	5	0.03	16	7.5e-11	7.5e-11	7.5e-11	2.9e-08
489	GO:0050830	defense response to Gram-positive bacter...	88	6	0.14	24	4.2e-9	4.2e-9	4.2e-9	0.00034
489	GO:0019731	antibacterial humoral response	42	5	0.07	25	5.4e-9	5.4e-9	2.1e-7	0.00038
489	GO:0050829	defense response to Gram-negative bacter...	84	4	0.13	35	0.0000086	0.0000086	0.0000086	0.0403
489	GO:0031640	killing of cells of other organism	59	5	0.09	26	3.1e-8	0.0000015	0.000013	0.00971
489	GO:0051673	membrane disruption in other organism	9	3	0.01	28	2.9e-7	0.000062	0.000046	0.00135
489	GO:0019835	cytolysis	43	3	0.07	39	0.000041	0.00166	0.00041	4.5e-05
489	GO:0050832	defense response to fungus	35	3	0.05	37	0.000022	0.00094	0.00094	0.00341
52	GO:0006406	mRNA export from nucleus	108	5	0.26	1	0.000006	0.000006	0.000054	2.8e-05
52	GO:0060440	trachea formation	6	2	0.01	26	0.000085	0.000085	0.000085	0.0074
52	GO:0045747	positive regulation of Notch signaling p...	46	3	0.11	40	0.00018	0.00018	0.00018	0.0028
52	GO:0035723	interleukin-15-mediated signaling pathwa...	13	2	0.03	64	0.00044	0.00044	0.00044	0.0025
52	GO:0042531	positive regulation of tyrosine phosphor...	63	3	0.15	67	0.00047	0.00047	0.00047	0.0316
61	GO:0042542	response to hydrogen peroxide	124	5	0.46	96	0.000096	0.000096	0.000017	0.0027
61	GO:0090026	positive regulation of monocyte chemotax...	18	3	0.07	73	0.000038	0.000038	0.000038	0.0093
61	GO:0016525	negative regulation of angiogenesis	96	5	0.36	64	0.000028	0.000028	0.00014	0.0101
61	GO:0070098	chemokine-mediated signaling pathway	82	4	0.3	119	0.00024	0.00024	0.00024	0.0617
61	GO:0048246	macrophage chemotaxis	34	3	0.13	124	0.00027	0.00027	0.00027	0.0737
61	GO:0043312	neutrophil degranulation	484	8	1.79	145	0.0004	0.0004	0.0004	0.9031
61	GO:0050729	positive regulation of inflammatory resp...	119	6	0.44	42	0.0000051	0.0000051	0.00046	0.0031
61	GO:0042535	positive regulation of tumor necrosis fa...	11	2	0.04	165	0.00073	0.00073	0.00073	0.0483
91	GO:0030449	regulation of complement activation	111	6	0.44	19	0.0000048	0.000064	0.000051	0.0133
91	GO:0006958	complement activation, classical pathway	151	5	0.59	58	0.00032	0.00032	0.00032	0.8162
91	GO:0035456	response to interferon-beta	23	3	0.09	37	0.000097	0.000097	0.00041	0.001
91	GO:0010873	positive regulation of cholesterol ester...	9	2	0.04	69	0.00054	0.00054	0.00054	0.0014
91	GO:0034382	chylomicron remnant clearance	9	2	0.04	70	0.00054	0.00054	0.00054	1
91	GO:0045779	negative regulation of bone resorption	12	2	0.05	92	0.00098	0.00098	0.00098	0.0073
93	GO:0071280	cellular response to copper ion	26	8	0.09	1	2e-14	2e-14	2e-14	4.2e-07
93	GO:0010273	detoxification of copper ion	16	7	0.06	2	4.8e-14	4.8e-14	4.8e-14	0.35948
93	GO:0071294	cellular response to zinc ion	23	7	0.08	6	1e-12	1e-12	1e-12	3.1e-06
93	GO:0061621	canonical glycolysis	25	7	0.09	9	2e-12	2e-12	2e-12	0.73077
93	GO:0045926	negative regulation of growth	234	8	0.81	83	0.0000014	0.0000014	2.1e-11	2.1e-05
93	GO:0071276	cellular response to cadmium ion	38	7	0.13	26	5e-11	5e-11	5e-11	0.00019
93	GO:0006882	cellular zinc ion homeostasis	39	7	0.14	27	6.1e-11	6.1e-11	6.1e-11	2.2e-07
93	GO:0006094	gluconeogenesis	80	6	0.28	70	3.4e-7	3.4e-7	3.4e-7	0.10583
93	GO:0051607	defense response to virus	252	8	0.88	88	0.0000025	0.0000025	0.000001	0.00387
93	GO:0050794	regulation of cellular process	11176	44	38.87	890	0.11031	0.71698	0.0000097	0.23527
93	GO:0060337	type I interferon signaling pathway	87	5	0.3	92	0.000013	0.000013	0.000013	0.00064
93	GO:0045071	negative regulation of viral genome repl...	53	4	0.18	108	0.000034	0.000034	0.000034	0.01445
93	GO:0035694	mitochondrial protein catabolic process	5	2	0.02	119	0.00012	0.00012	0.00012	0.00047
93	GO:0097345	mitochondrial outer membrane permeabiliz...	55	3	0.19	167	0.00092	0.00092	0.00024	0.00672
93	GO:0036018	cellular response to erythropoietin	7	2	0.02	131	0.00025	0.00025	0.00025	0.00236
93	GO:0043312	neutrophil degranulation	484	8	1.68	134	0.00026	0.00026	0.00026	0.3732
93	GO:0010917	negative regulation of mitochondrial mem...	8	2	0.03	145	0.00033	0.00033	0.00033	0.01305
93	GO:0030388	fructose 1,6-bisphosphate metabolic proc...	8	2	0.03	146	0.00033	0.00033	0.00033	0.00087
93	GO:0006096	glycolytic process	101	10	0.35	8	1.8e-12	0.00167	0.00049	4.2e-05
