## Supplementary material for "Tensor Decomposition of Stimulated Monocyte and Macrophage Gene Expression Profiles Identifies Neurodegenerative Disease-specific *Trans*-eQTLs"

Category	Disease	Prop._SNPs	Prop._h2	Prop._h2_std_error	Enrichment	Enrichment_std_error	Enrichment_FDR
comp22	AD	0.003706848	0.060660125	0.030041277	16.36433965	5.104263728	0.048819513
comp61	AD	0.00593089	0.045071934	0.019400284	7.599523087	3.271057945	0.033582718
comp61	PD	0.00593089	0.077194393	0.067965162	13.01565109	6.459521831	0.019265012
comp140	Autism	0.000826613	-0.002583148	0.001338623	-3.124980701	1.619408511	0.010133646
comp22	Autism	0.003706848	0.019070282	0.007262799	5.144608078	1.95929219	0.03266926
comp343	MS	0.005090104	0.054877972	0.024309174	10.78130666	4.775771619	0.03181387
comp392	MS	0.003906626	0.064435261	0.021219704	16.49384062	5.431721824	0.001911047
comp52	MS	0.003758311	0.04088319	0.017049367	10.87807442	4.536443552	0.024520469
comp82	MS	0.00584973	0.04329693	0.018955184	7.401525874	3.240351805	0.040716673
comp91	MS	0.006524823	0.042379958	0.017008765	6.495189333	2.606778135	0.026846288
comp140	Schizophrenia	0.000826613	0.002753371	0.000853565	3.330909099	1.032605777	0.025313404
comp222	Schizophrenia	0.003904938	0.000141228	0.00146365	0.036166537	0.374820377	0.010230762
comp84	Schizophrenia	0.00078308	-0.001042179	0.000368208	-1.33087178	0.470205134	0.00000168
comp121	T2D	0.002901496	0.03176492	0.014920058	10.94777328	5.142195093	0.044064258
comp28	T2D	0.004226371	0.024372044	0.007317292	5.766660189	1.731341845	0.003724334
comp319	T2D	0.004809336	0.020579493	0.007989068	4.279071676	1.661158335	0.042707991
comp392	T2D	0.003906626	0.039842839	0.01571487	10.19878598	4.022619897	0.015886278
comp451	T2D	0.006142985	0.034452885	0.014154368	5.608492895	2.3041516	0.035183693
comp121	Lupus	0.002901496	0.021838573	0.008475342	7.526659779	2.921025102	0.038577409
comp170	Lupus	0.003321467	0.012979181	0.004389691	3.907665248	1.321612071	0.020969834
comp215	Lupus	0.005457262	0.026127669	0.007313949	4.787688013	1.340223057	0.006606571
comp22	Lupus	0.003706848	0.021138982	0.008376533	5.702683143	2.25974513	0.028602369
comp281	Lupus	0.006864309	0.030421647	0.010806464	4.431858626	1.574297379	0.02952581
comp34	Lupus	0.005776332	0.018625928	0.006365198	3.224524908	1.101944533	0.029886233
comp353	Lupus	0.005147135	0.031385702	0.00999169	6.09770338	1.94121384	0.005882948
comp403	Lupus	0.001525664	0.012258387	0.004508627	8.03478535	2.955189342	0.013434278
comp419	Lupus	0.006830225	0.055115553	0.020462452	8.069360821	2.995867704	0.018382713
comp91	Lupus	0.006524823	0.044588947	0.01831647	6.833740943	2.807198159	0.041017922
comp93	Lupus	0.005084367	0.021499306	0.006932327	4.228511803	1.363459136	0.011287998
comp121	PBC	0.002901496	0.026995147	0.011509617	9.303872132	3.966787336	0.034419702
comp202	PBC	0.006050183	0.038941294	0.012717832	6.43638325	2.102057541	0.010268839
comp26	PBC	0.004578849	0.027337454	0.011048813	5.970376235	2.41301081	0.04704551
comp392	PBC	0.003906626	0.02974499	0.012489528	7.613985261	3.197011657	0.037090863
comp61	PBC	0.00593089	0.032112445	0.012787623	5.414439568	2.156105278	0.031740082
comp91	PBC	0.006524823	0.030706712	0.012795584	4.706137535	1.961062381	0.048649595
comp28	RA	0.004226371	0.018657128	0.006985611	4.414456031	1.652862856	0.037376247
comp317	RA	0.007216957	0.039917698	0.010427099	5.531098529	1.444805597	0.001519295
comp343	RA	0.005090104	0.018824518	0.006579744	3.69825804	1.292654154	0.03492778
comp82	RA	0.00584973	0.020726675	0.005997176	3.543184692	1.025205593	0.01543417
comp91	RA	0.006524823	0.027880279	0.01059088	4.272955993	1.623167492	0.039088283
comp152	IBD	0.006218576	0.02063287	0.006136881	3.317941307	0.986862702	0.021534263
comp180	IBD	0.003884859	0.015659062	0.005845842	4.030792584	1.50477578	0.048760297
comp201	IBD	0.005728919	0.026092674	0.009221769	4.554554513	1.609687409	0.02480893
comp307	IBD	0.006549963	0.029806292	0.008459495	4.550604415	1.291533231	0.005401951
comp317	IBD	0.007216957	0.029704462	0.009991175	4.115926457	1.384402854	0.021921986
comp319	IBD	0.004809336	0.015572299	0.004932344	3.237931215	1.025576931	0.026543802
comp353	IBD	0.005147135	0.015644805	0.004886833	3.039517195	0.949427862	0.032223789
comp363	IBD	0.004377891	0.019423529	0.007197232	4.436732091	1.643995246	0.034007682
comp371	IBD	0.005128912	0.019267602	0.006419907	3.756664581	1.251709365	0.028833181
comp419	IBD	0.006830225	0.028596487	0.007894872	4.18675597	1.155872889	0.006309803
comp61	IBD	0.00593089	0.022599571	0.007071982	3.810485719	1.192398061	0.014769897
comp180	Crohns	0.003884859	0.016140073	0.005951423	4.15460938	1.531953237	0.038527018
comp202	Crohns	0.006050183	0.020546561	0.006797023	3.396023236	1.123441029	0.029316326
comp317	Crohns	0.007216957	0.038170628	0.012132397	5.289020108	1.681096004	0.010334602
comp319	Crohns	0.004809336	0.019990028	0.005846622	4.156504918	1.215681884	0.008507728
comp353	Crohns	0.005147135	0.017088049	0.005583212	3.319914587	1.084722243	0.033549719
comp363	Crohns	0.004377891	0.024728755	0.006945901	5.648554196	1.586586111	0.002921392
comp371	Crohns	0.005128912	0.029593255	0.010946064	5.769889424	2.134188318	0.02290278
comp419	Crohns	0.006830225	0.030457799	0.01154632	4.459267095	1.690474254	0.045533454
comp201	Celiac	0.005728919	0.043627471	0.014706889	7.615305899	2.567131554	0.010679538
comp319	Celiac	0.004809336	0.035347276	0.009732319	7.349720828	2.023630668	0.001692522
comp353	Celiac	0.005147135	0.024784648	0.009070646	4.815231851	1.762270901	0.024026746
comp421	Celiac	0.006133367	-0.010006999	0.006795367	-1.631566953	1.107934134	0.012080781
comp84	Celiac	0.00078308	-0.002527488	0.001633387	-3.227624478	2.085849299	0.040382824
comp93	Celiac	0.005084367	0.029462739	0.008641175	5.794770113	1.699557634	0.002643311
comp201	UC	0.005728919	0.022776612	0.008370277	3.975725989	1.461056982	0.035858184
comp222	UC	0.003904938	0.014545934	0.004952662	3.725009808	1.268307238	0.026018633
comp419	UC	0.006830225	0.023437502	0.005853181	3.431439037	0.856952815	0.003019989
comp105	HDL	0.001609018	-0.00191891	0.00126167	-1.192597549	0.7841244	0.005681198
comp281	HDL	0.006864309	0.016799988	0.005086093	2.447440529	0.740947595	0.044036852
comp61	LDL	0.00593089	0.042253415	0.018056587	7.124296027	3.044498766	0.043786557
comp180	BMI	0.003884859	0.008993154	0.002379971	2.314923852	0.612627195	0.03211651
comp477	BMI	0.006365372	0.002105287	0.002140462	0.33074054	0.336266586	0.046077192
comp201	CAD	0.005728919	0.024447813	0.008559751	4.267439085	1.49413014	0.026494175
comp319	CAD	0.004809336	0.014860189	0.00500587	3.089862976	1.040865182	0.044499502
comp419	CAD	0.006830225	-0.007021166	0.006843383	-1.027955282	1.00192632	0.045104628
comp439	CAD	0.003574563	0.015110358	0.005630098	4.227189853	1.575045083	0.040851326
comp61	CAD	0.00593089	0.022278223	0.007695622	3.756303689	1.297549244	0.033960553
comp73	CAD	0.002561166	0.009996048	0.003463923	3.90292878	1.352479089	0.030805068
comp201	Height	0.005728919	0.011666359	0.002784452	2.036397916	0.486034516	0.034139541
comp22	Height	0.003706848	0.008116111	0.001930731	2.189491034	0.520855147	0.023188117
comp317	Height	0.007216957	0.019181922	0.004420286	2.657896276	0.612486103	0.008412191
comp363	Height	0.004377891	0.023436084	0.006446973	5.35328165	1.472620736	0.003343679
comp421	Height	0.006133367	0.01914031	0.005934007	3.120685704	0.967495918	0.029333107
comp439	Height	0.003574563	0.010210467	0.002213209	2.856423455	0.619155026	0.002487027
comp451	Height	0.006142985	0.013853112	0.00348763	2.255110998	0.56774199	0.025740511
comp477	Height	0.006365372	0.012940307	0.002919294	2.03292241	0.458621099	0.024953636
comp61	Height	0.00593089	0.014397866	0.003827041	2.427606331	0.64527266	0.028236215
