## Supplementary material for "Tensor Decomposition of Stimulated Monocyte and Macrophage Gene Expression Profiles Identifies Neurodegenerative Disease-specific *Trans*-eQTLs"

Component	SNP	P-value	Disease	FDR	CisGene_Naive	CisGene_IFN	CisGene_LPS24	CisGene_LPS2
50	1:177568799	0.000005	Age-related macular degeneration	0.046677	NA	NA	NA	NA
50	1:110645327	0.000002	Visceral adipose tissue/subcutaneous adipose tissue ratio	0.111511	NA	NA	NA	NA
90	1:218666429	6e-7	Post bronchodilator FEV1	0.136273	NA	NA	NA	NA
90	1:218666429	1e-7	Post bronchodilator FEV1/FVC ratio	0.136273	NA	NA	NA	NA
90	1:218676444	4e-7	Post bronchodilator FEV1	0.136273	NA	NA	NA	NA
90	1:218676444	5e-8	Post bronchodilator FEV1/FVC ratio	0.136273	NA	NA	NA	NA
221	10:106763563	0.000004	Diabetic kidney disease	0.0123106183024607	NA	NA	NA	NA
50	10:132547261	0.000004	Obesity-related traits	0.108932408053363	NA	NA	NA	NA
50	11:117546482	5e-9	Lipoprotein (a) - cholesterol levels	0.00317616070522647	FXYD6	PAFAH1B2	NA	NA
403	11:92719681	0.000005	Insomnia (caffeine-induced)	0.0762041746509683	NA	NA	NA	NA
476	12:69752200	7e-10	Cerebrospinal fluid biomarker levels	1.75218836478298e-44	YEATS4	YEATS4	LYZ	LYZ
476	12:69735492	1e-60	Blood protein levels	2.09109907174292e-43	YEATS4	YEATS4	LYZ	LYZ
105	12:69735492	1e-60	Blood protein levels	1.86273723431517e-35	YEATS4	YEATS4	LYZ	LYZ
306	12:69735492	1e-60	Blood protein levels	7.30234857624352e-33	YEATS4	YEATS4	LYZ	LYZ
105	12:69752200	7e-10	Cerebrospinal fluid biomarker levels	1.10084137223342e-30	YEATS4	YEATS4	LYZ	LYZ
306	12:69752200	7e-10	Cerebrospinal fluid biomarker levels	3.45257499172233e-30	YEATS4	YEATS4	LYZ	LYZ
221	12:21428371	0.000007	Diisocyanate-induced asthma	0.000196053495849382	NA	NA	NA	NA
439	12:19979881	5e-9	Systolic blood pressure	0.0203403824255169	NA	NA	NA	NA
337	12:88695012	0.000003	Trans fatty acid levels	0.146815438012642	NA	NA	NA	NA
90	13:43834270	4e-7	Major depressive disorder	0.0462020142658943	NA	NA	NA	NA
90	14:65720579	0.000008	Pediatric areal bone mineral density (radius)	0.0193277383638275	NA	NA	NA	NA
407	14:63928546	4e-9	Systolic blood pressure	0.131082549315973	NA	NA	NA	NA
84	15:93131632	0.000003	Subcutaneous adipose tissue	0.0104552384256564	NA	NA	NA	NA
90	15:65072461	0.000001	Pulse pressure	0.118344755697534	TRIP4	TRIP4	TRIP4	TRIP4
90	15:65072461	0.000003	Systolic blood pressure	0.118344755697534	TRIP4	TRIP4	TRIP4	TRIP4
221	16:86680996	9e-8	IgG glycosylation	0.14710152964483	NA	NA	NA	NA
221	2:152981335	3e-8	Adverse response to chemotherapy in breast cancer (alopecia)	0.0123544896234092	NA	STAM2	NA	NA
221	2:127330954	0.000001	Intelligence	0.0392502124560424	NA	NA	NA	NA
221	2:152957411	2e-9	Adverse response to chemotherapy in breast cancer (alopecia)	0.09095162648958	NA	NA	NA	NA
22	2:47679978	0.000007	Electroencephalogram traits	0.10296215914839	NA	NA	NA	NA
477	2:189897394	0.000001	Parkinson's disease	0.149186893239444	NA	NA	NA	NA
90	20:39584711	0.000007	3-hydroxypropylmercapturic acid levels in smokers	0.109802042197405	NA	NA	NA	NA
90	20:16197510	0.000003	Alzheimer's disease in APOE e4- carriers	0.119679009687903	NA	NA	NA	NA
221	21:47356359	0.000005	Macrophage inflammatory protein 1b levels	0.0124018985850613	NA	NA	NA	NA
477	21:41993707	9e-7	Obesity-related traits	0.0234693968299912	NA	NA	NA	NA
61	21:40006081	0.000006	Response to cognitive-behavioural therapy in anxiety disorder	0.0645670770897087	NA	NA	NA	NA
180	21:34837048	0.000005	Psoriasis	0.121044587092706	TMEM50B	TMEM50B	NA	NA
419	21:42174960	0.000001	Neutrophil count	0.126027878707384	NA	NA	NA	NA
34	21:15273744	0.000005	Interleukin-2 levels	0.126027878707384	NA	NA	NA	NA
90	22:46353046	0.000005	Body mass index	0.105229345267941	NA	NA	NA	RIBC2
180	22:17718606	0.000001	Verbal declarative memory	0.114477748542986	NA	NA	NA	USP18
180	22:27041283	0.000003	IgG glycosylation	0.129607535031002	NA	NA	NA	NA
180	3:49334797	8e-55	Blood protein levels	0.049538504649349	GPX1	NA	NA	NA
50	3:21955198	0.000002	Attention deficit hyperactivity disorder	0.0663110394898444	NA	NA	NA	NA
489	3:176422652	0.000002	Response to amphetamines	0.0755385934250152	NA	NA	NA	NA
50	3:115278682	8e-7	HIV-1 viral setpoint	0.0917425276169905	NA	NA	NA	NA
392	3:42711975	5e-9	Monocyte chemoattractant protein-1 levels	0.135119338189351	SEC22C	NA	NA	SEC22C
477	3:38882519	9e-9	Social communication problems	0.139363032319808	SCN11A	GORASP1	GORASP1	NA
121	3:135761927	9e-9	Waist circumference adjusted for body mass index	0.1429283975027	PCCB	NA	PCCB	NA
50	4:37182646	0.000007	3-hydroxypropylmercapturic acid levels in smokers	0.0591098471619924	NA	NA	NA	NA
312	4:119863476	0.000008	IgE levels in asthmatics	0.0917028843443865	NA	NA	NA	NA
201	4:81930814	0.000001	Refractive error	0.135181787799408	NA	NA	NA	NA
477	5:30836079	6e-7	Response to methotrexate in juvenile idiopathic arthritis	0.0295892643834546	NA	NA	NA	NA
73	5:144528455	0.000008	Amyotrophic lateral sclerosis (sporadic)	0.0839918953870143	NA	NA	NA	NA
477	5:171559531	0.000009	Migraine - clinic-based	0.086484913613626	NA	NA	NA	NA
84	5:64150534	0.000003	Glucocorticoid-induced osteonecrosis (age 10 years and older)	0.0870060671089432	NA	NA	NA	NA
34	5:90981387	0.000008	Subcutaneous adipose tissue	0.101412694228261	NA	NA	NA	NA
363	6:32429643	1e-55	Ulcerative colitis	6.5406004992215e-61	HLA-DQA1	HLA-DQB1	HLA-DQB1	HLA-DQB1
363	6:32429643	2e-10	Lymphoma	6.5406004992215e-61	HLA-DQA1	HLA-DQB1	HLA-DQB1	HLA-DQB1
363	6:32432077	1e-7	Cystic fibrosis severity	6.5406004992215e-61	HLA-DQA1	HLA-DQB1	HLA-DQB1	HLA-DQB1
363	6:32432077	2e-54	Giant cell arteritis	6.5406004992215e-61	HLA-DQA1	HLA-DQB1	HLA-DQB1	HLA-DQB1
363	6:32432835	4e-15	Ulcerative colitis	6.5406004992215e-61	HLA-DQA1	HLA-DQB1	HLA-DQB1	HLA-DQB1
363	6:32432835	1e-13	Epstein Barr virus nuclear antigen 1 IgG levels	6.5406004992215e-61	HLA-DQA1	HLA-DQB1	HLA-DQB1	HLA-DQB1
363	6:32433167	4e-31	Hodgkin's lymphoma	6.5406004992215e-61	HLA-DQA1	HLA-DQB1	HLA-DQB1	HLA-DQB1
363	6:32433167	1e-11	Antinuclear antibody levels	6.5406004992215e-61	HLA-DQA1	HLA-DQB1	HLA-DQB1	HLA-DQB1
363	6:32433167	1e-8	Lung cancer	6.5406004992215e-61	HLA-DQA1	HLA-DQB1	HLA-DQB1	HLA-DQB1
363	6:32433167	9e-23	Ulcerative colitis	6.5406004992215e-61	HLA-DQA1	HLA-DQB1	HLA-DQB1	HLA-DQB1
363	6:32570400	3e-20	Epstein Barr virus nuclear antigen 1 IgG levels	7.34148950959984e-57	HLA-DQA1	HLA-DQB1	HLA-DQB1	HLA-DQB1
363	6:32569691	1e-8	Inflammatory bowel disease	7.34148950959984e-57	HLA-DQA1	HLA-DQB1	HLA-DQB1	HLA-DQB1
363	6:32569691	3e-19	Hepatitis B vaccine response	7.34148950959984e-57	HLA-DQA1	HLA-DQB1	HLA-DQB1	HLA-DQB1
363	6:32569691	3e-13	Epstein-Barr virus immune response (EBNA-1)	7.34148950959984e-57	HLA-DQA1	HLA-DQB1	HLA-DQB1	HLA-DQB1
363	6:32571961	4e-17	Parkinson's disease	9.15689931369111e-56	HLA-DQA1	HLA-DQB1	HLA-DQA1	HLA-DQA1
363	6:32387809	3e-11	Parkinson's disease	1.72815594807761e-49	HLA-DQA1	HLA-DQA1	HLA-DQA1	HLA-DQA1
363	6:32577380	1e-108	Rheumatoid arthritis	7.85265807614634e-42	HLA-DQA1	HLA-DQB1	HLA-DQB1	HLA-DQB1
363	6:32577380	4e-20	IgA nephropathy	7.85265807614634e-42	HLA-DQA1	HLA-DQB1	HLA-DQB1	HLA-DQB1
363	6:32363844	0.000003	Ulcerative colitis	1.15556470854236e-41	HLA-DQA1	HLA-DQB1	HLA-DRB1	HLA-DQB1
363	6:32379489	1e-8	Asthma	1.15556470854236e-41	HLA-DQA1	HLA-DQB1	HLA-DRB1	HLA-DQB1
363	6:32375973	2e-124	Rheumatoid arthritis	1.01668765910795e-40	HLA-DQA1	HLA-DQB1	HLA-DQA1	HLA-DQA1
363	6:32376348	0.000006	HIV-1 viral setpoint	1.01668765910795e-40	HLA-DQA1	HLA-DQB1	HLA-DQA1	HLA-DQA1
363	6:32368087	3e-10	Lung adenocarcinoma	1.44506497883429e-38	HLA-DQA1	HLA-DQB1	HLA-DQA1	HLA-DQB1
363	6:32368087	1e-8	Hepatitis C induced liver cirrhosis	1.44506497883429e-38	HLA-DQA1	HLA-DQB1	HLA-DQA1	HLA-DQB1
363	6:32368087	6e-10	Multiple sclerosis (OCB status)	1.44506497883429e-38	HLA-DQA1	HLA-DQB1	HLA-DQA1	HLA-DQB1
363	6:32368087	1e-16	EGFR mutation-positive lung adenocarcinoma	1.44506497883429e-38	HLA-DQA1	HLA-DQB1	HLA-DQA1	HLA-DQB1
363	6:32448398	4e-8	Waist-to-hip ratio adjusted for body mass index	1.25737057552399e-28	HLA-DQA1	HLA-DQA1	HLA-DQA1	HLA-DQA1
363	6:32448398	6e-7	Waist-to-hip ratio adjusted for BMI in active individuals	1.25737057552399e-28	HLA-DQA1	HLA-DQA1	HLA-DQA1	HLA-DQA1
363	6:32448398	1e-7	Waist-to-hip ratio adjusted for BMI (joint analysis for main effect and physical activity interaction)	1.25737057552399e-28	HLA-DQA1	HLA-DQA1	HLA-DQA1	HLA-DQA1
363	6:32428772	1e-250	Rheumatoid arthritis	1.47505728227948e-28	HLA-DQA1	HLA-DQA1	HLA-DQA1	HLA-DQA1
363	6:32444198	5e-58	Rheumatoid arthritis	1.47505728227948e-28	HLA-DQA1	HLA-DQA1	HLA-DQA1	HLA-DQA1
363	6:32445691	7e-10	C-reactive protein levels or HDL-cholesterol levels (pleiotropy)	1.47505728227948e-28	HLA-DQA1	HLA-DQA1	HLA-DQA1	HLA-DQA1
363	6:32399187	9e-8	Staphylococcus aureus infection	2.79831892455171e-28	HLA-DRB1	HLA-DRB1	HLA-DRB1	HLA-DRB1
363	6:32450089	1e-9	Waist-to-hip ratio adjusted for body mass index	1.14885612353477e-27	HLA-DQA1	HLA-DQA1	HLA-DQA1	HLA-DQA1
363	6:32373698	7e-19	Vitiligo	5.0600233140958e-25	HLA-DQA1	HLA-DQB1	HLA-DRB1	HLA-DQB1
363	6:32612397	5e-133	Ulcerative colitis	1.44044982183229e-24	HLA-DQB1	HLA-DQB1	HLA-DQB1	HLA-DQB1
363	6:32612397	2e-31	Inflammatory bowel disease	1.44044982183229e-24	HLA-DQB1	HLA-DQB1	HLA-DQB1	HLA-DQB1
363	6:32590953	9e-37	Sjögren's syndrome	5.56867406977903e-23	HLA-DQA1	HLA-DQA1	HLA-DRB5	HLA-DQA1
363	6:32677912	6e-11	Multiple sclerosis (OCB status)	2.47778627161153e-22	HLA-DQB1	HLA-DQB1	HLA-DQB1	HLA-DQB1
363	6:32448599	1e-16	Rheumatoid arthritis	2.69005419098257e-21	HLA-DQA1	HLA-DQA1	HLA-DQA1	HLA-DQA1
363	6:32408527	1e-100	Type 1 diabetes	3.17055718419788e-21	HLA-DRB1	HLA-DRB1	HLA-DRB1	HLA-DRB1
363	6:32282854	1e-299	Rheumatoid arthritis	5.57953903727335e-20	HLA-DQA1	LST1	HLA-DRA	LST1
363	6:32599999	4e-10	Response to interferon beta therapy	3.90105529271849e-19	HLA-DQA1	HLA-DQA1	HLA-DRB5	HLA-DQA1
363	6:32599999	5e-22	Hepatocellular carcinoma	3.90105529271849e-19	HLA-DQA1	HLA-DQA1	HLA-DRB5	HLA-DQA1
363	6:32590501	3e-42	Sjögren's syndrome	6.25533447561312e-19	HLA-DQA1	HLA-DQA1	HLA-DRB5	HLA-DQA1
363	6:32408044	8e-31	Primary biliary cholangitis	4.15603069185421e-18	HLA-DRB1	HLA-DRB1	HLA-DRB1	HLA-DRB1
363	6:32666660	1e-12	Parkinson's disease	8.17871300504707e-18	HLA-DQA1	HLA-DQB1	HLA-DQB1	HLA-DQB1
363	6:32680620	1e-40	Giant cell arteritis	8.17871300504707e-18	HLA-DQA1	HLA-DQB1	HLA-DQB1	HLA-DQB1
363	6:32681483	5e-25	Vasculitis associated with antineutrophil cytoplasmic antibody reactive to myeloperoxidase	8.17871300504707e-18	HLA-DQA1	HLA-DQB1	HLA-DQB1	HLA-DQB1
363	6:32341353	3e-15	Coronary heart disease	9.45554597137711e-17	HLA-DQA1	HLA-DQA1	HLA-DRB5	HLA-DQA1
363	6:32600803	3e-22	Cervical cancer	1.40627606592644e-16	HLA-DQA1	HLA-DQA1	HLA-DRB5	HLA-DRB5
363	6:32411646	0.000003	Non-obstructive azoospermia	4.23472480654274e-16	HLA-DRA	HLA-DRB5	HLA-DRB5	HLA-DRA
363	6:32412480	6e-9	Waist-to-hip ratio adjusted for body mass index	4.23472480654274e-16	HLA-DRA	HLA-DRB5	HLA-DRB5	HLA-DRA
363	6:32412480	5e-8	Waist-to-hip ratio adjusted for BMI in active individuals	4.23472480654274e-16	HLA-DRA	HLA-DRB5	HLA-DRB5	HLA-DRA
363	6:32412480	1e-7	Waist-to-hip ratio adjusted for BMI (joint analysis for main effect and physical activity interaction)	4.23472480654274e-16	HLA-DRA	HLA-DRB5	HLA-DRB5	HLA-DRA
363	6:32413459	1e-7	Hematological parameters	4.23472480654274e-16	HLA-DRA	HLA-DRB5	HLA-DRB5	HLA-DRA
363	6:32595223	3e-17	Leishmaniasis (visceral)	6.9011677732508e-16	HLA-DQA1	HLA-DQA1	HLA-DRB5	HLA-DRB5
363	6:32381736	2e-11	Waist-to-hip ratio adjusted for body mass index	9.52413557476094e-15	HLA-DQA1	HLA-DQA1	HLA-DQA1	HLA-DQA1
363	6:32381736	1e-8	Waist-to-hip ratio adjusted for BMI (joint analysis main effects and smoking interaction)	9.52413557476094e-15	HLA-DQA1	HLA-DQA1	HLA-DQA1	HLA-DQA1
363	6:32381736	1e-9	Waist-to-hip ratio adjusted for BMI (adjusted for smoking behaviour)	9.52413557476094e-15	HLA-DQA1	HLA-DQA1	HLA-DQA1	HLA-DQA1
363	6:32381736	1e-7	Waist-to-hip ratio adjusted for BMI in non-smokers	9.52413557476094e-15	HLA-DQA1	HLA-DQA1	HLA-DQA1	HLA-DQA1
363	6:32431147	4e-23	Ulcerative colitis	1.13844199538714e-14	HLA-DQB1	HLA-DQB1	HLA-DRB1	HLA-DQB1
363	6:32575658	1e-118	Vogt-Koyanagi-Harada syndrome	2.28245717489769e-14	HLA-DQA1	HLA-DQA1	HLA-DRB5	HLA-DQA1
363	6:32668100	4e-10	Lymphoma	1.21308048429282e-13	HLA-DQA1	HLA-DQB1	HLA-DQB1	HLA-DQB1
363	6:32319637	0.000002	Obesity-related traits	1.77261238139501e-13	HLA-DRA	LST1	HLA-DRA	HLA-DRA
363	6:32608858	2e-18	Squamous cell carcinoma	3.43024864009613e-13	HLA-DQA1	HLA-DQA1	HLA-DQA1	HLA-DQA1
363	6:32604372	5e-134	Type 1 diabetes	1.14738792861837e-12	HLA-DQB1	HLA-DQB1	HLA-DRB1	HLA-DQB1
363	6:32604372	2e-8	Asthma	1.14738792861837e-12	HLA-DQB1	HLA-DQB1	HLA-DRB1	HLA-DQB1
363	6:32627714	0.000002	Ulcerative colitis	1.14738792861837e-12	HLA-DQB1	HLA-DQB1	HLA-DRB1	HLA-DQB1
363	6:32363816	3e-11	Sarcoidosis	2.3134162666085e-12	HLA-DQA1	HLA-DQA1	HLA-DRB5	HLA-DQA1
363	6:32363955	4e-7	Waist-hip ratio	4.30586271937426e-12	HLA-DQA1	HLA-DQA1	HLA-DRB5	HLA-DQA1
363	6:32376788	9e-66	Complement C3 and C4 levels	4.47121163119786e-12	HLA-DQA1	HLA-DQA1	HLA-DRB5	HLA-DQA1
363	6:32675109	2e-7	Autism spectrum disorder, attention deficit-hyperactivity disorder, bipolar disorder, major depressive disorder, and schizophrenia (combined)	2.26426278949472e-11	HLA-DRA	HLA-DRB5	HLA-DRB5	HLA-DRA
363	6:32678597	5e-17	Chronic hepatitis C infection	2.26426278949472e-11	HLA-DRA	HLA-DRB5	HLA-DRB5	HLA-DRA
363	6:32678999	1e-35	Alopecia areata	2.26426278949472e-11	HLA-DRA	HLA-DRB5	HLA-DRB5	HLA-DRA
363	6:32678999	6e-9	Hepatocellular carcinoma	2.26426278949472e-11	HLA-DRA	HLA-DRB5	HLA-DRB5	HLA-DRA
363	6:32678999	4e-16	Chronic hepatitis C infection	2.26426278949472e-11	HLA-DRA	HLA-DRB5	HLA-DRB5	HLA-DRA
363	6:32678999	5e-16	Systemic lupus erythematosus	2.26426278949472e-11	HLA-DRA	HLA-DRB5	HLA-DRB5	HLA-DRA
363	6:32666295	3e-17	Hepatocellular carcinoma in hepatitis B infection	6.0490802566637e-11	HLA-DQA1	HLA-DQB1	HLA-DQB1	HLA-DQB1
363	6:32664458	0.000008	Systemic lupus erythematosus	2.43188003514816e-10	HLA-DRB5	HLA-DRB5	HLA-DRB5	HLA-DRB5
363	6:32664458	2e-21	Follicular lymphoma	2.43188003514816e-10	HLA-DRB5	HLA-DRB5	HLA-DRB5	HLA-DRB5
363	6:32664458	3e-7	Lupus nephritis in systemic lupus erythematosus	2.43188003514816e-10	HLA-DRB5	HLA-DRB5	HLA-DRB5	HLA-DRB5
363	6:32668323	4e-12	C-reactive protein levels or total cholesterol levels (pleiotropy)	5.71071084414646e-10	HLA-DRA	HLA-DRB5	HLA-DRB5	HLA-DRB5
363	6:32668336	0.000002	Lymphoma	5.71071084414646e-10	HLA-DRA	HLA-DRB5	HLA-DRB5	HLA-DRB5
363	6:32670308	1e-15	IgA nephropathy	5.71071084414646e-10	HLA-DRA	HLA-DRB5	HLA-DRB5	HLA-DRB5
363	6:32520907	5e-15	Multiple sclerosis (OCB status)	1.42038225334335e-9	HLA-DRB1	HLA-DRB1	HLA-DRB1	HLA-DRB1
363	6:32424882	2e-38	IgA nephropathy	1.72989874789491e-9	HLA-DRB5	HLA-DRB5	HLA-DRB5	HLA-DRB5
363	6:32578127	3e-20	Chronic lymphocytic leukemia	1.26450564795364e-8	HLA-DRB1	HLA-DRB1	HLA-DRB1	HLA-DRB1
363	6:32681631	2e-26	Nephropathy	1.3152255957535e-8	HLA-DRB5	HLA-DRB5	HLA-DRB5	HLA-DRB5
363	6:32681631	3e-31	IgA nephropathy	1.3152255957535e-8	HLA-DRB5	HLA-DRB5	HLA-DRB5	HLA-DRB5
363	6:32681631	6e-11	Peanut allergy	1.3152255957535e-8	HLA-DRB5	HLA-DRB5	HLA-DRB5	HLA-DRB5
363	6:32114515	4e-8	IgG glycosylation	1.75929006344239e-8	HLA-DQA1	LST1	HLA-DRA	LST1
363	6:32147157	3e-16	Advanced glycation end-product levels	8.39494015561667e-8	LST1	LST1	HLA-C	LST1
363	6:32579035	2e-85	Ulcerative colitis	1.1096792668009e-7	HLA-DRB1	HLA-DRB1	HLA-DRB1	HLA-DRB1
363	6:32576478	1e-12	Systemic lupus erythematosus	1.1096792668009e-7	HLA-DRB1	HLA-DRB1	HLA-DRB1	HLA-DRB1
363	6:32576478	8e-95	Leprosy	1.1096792668009e-7	HLA-DRB1	HLA-DRB1	HLA-DRB1	HLA-DRB1
363	6:32578530	3e-12	Alzheimer's disease (late onset)	1.1096792668009e-7	HLA-DRB1	HLA-DRB1	HLA-DRB1	HLA-DRB1
363	6:32151443	3e-15	Pulmonary function	1.75981648666289e-7	LST1	LST1	HLA-C	LST1
363	6:32151443	1e-21	Pulmonary function (smoking interaction)	1.75981648666289e-7	LST1	LST1	HLA-C	LST1
363	6:32151443	4e-9	Percentage gas trapping	1.75981648666289e-7	LST1	LST1	HLA-C	LST1
363	6:32151443	5e-9	Emphysema imaging phenotypes	1.75981648666289e-7	LST1	LST1	HLA-C	LST1
363	6:32151443	6e-10	Chronic obstructive pulmonary disease	1.75981648666289e-7	LST1	LST1	HLA-C	LST1
363	6:32151443	3e-25	Lung function (FEV1/FVC)	1.75981648666289e-7	LST1	LST1	HLA-C	LST1
363	6:32602269	7e-8	Schizophrenia	4.17975161419811e-7	HLA-DQA1	HLA-DQA1	HLA-DQA1	HLA-DQA1
363	6:32411846	2e-7	Ulcerative colitis	4.37056486134905e-7	HLA-DRB5	HLA-DRB5	HLA-DRB5	HLA-DRB5
363	6:32606756	9e-8	Chronic lymphocytic leukemia	0.00000107781772236086	HLA-DQA1	HLA-DQA1	HLA-DQA1	HLA-DQA1
363	6:32414273	5e-13	Asthma	0.00000128468094061239	HLA-DRA	HLA-DQA1	HLA-DRB1	HLA-DQA1
363	6:32576795	6e-14	Narcolepsy (onset before 2009 H1N1 influenza pandemic)	0.00000208683123318934	HLA-DRB1	HLA-DRB1	HLA-DRB1	HLA-DRB1
363	6:32428285	3e-50	Hodgkin's lymphoma	0.00000283243448316538	HLA-DRB5	HLA-DRB5	HLA-DRB5	HLA-DRB5
363	6:32429719	6e-9	Frontotemporal dementia	0.00000443335661486021	HLA-DRA	HLA-DQA1	HLA-DRB1	HLA-DRB1
363	6:32358513	5e-12	Asthma	0.0000140071796447763	HLA-DRB5	HLA-DRB5	HLA-DRB5	HLA-DRB5
363	6:32574171	8e-27	Rheumatoid arthritis	0.0000197153759958034	HLA-DQA1	HLA-DQA1	HLA-DRB1	HLA-DQA1
363	6:32574171	1e-8	Waist circumference adjusted for body mass index	0.0000197153759958034	HLA-DQA1	HLA-DQA1	HLA-DRB1	HLA-DQA1
363	6:32574171	0.000001	Waist circumference adjusted for BMI in active individuals	0.0000197153759958034	HLA-DQA1	HLA-DQA1	HLA-DRB1	HLA-DQA1
363	6:32574171	1e-7	Waist circumference adjusted for BMI (joint analysis main effects and physical activity interaction)	0.0000197153759958034	HLA-DQA1	HLA-DQA1	HLA-DRB1	HLA-DQA1
363	6:32217092	3e-8	Neutrophil count	0.0000300666929637068	HLA-DRB5	HLA-DRB5	HLA-DRB5	HLA-DRB5
363	6:32605884	2e-33	Immunoglobulin A	0.0000330074249039752	HLA-DQA1	HLA-DQA1	HLA-DQA1	HLA-DQA1
363	6:32605884	6e-28	Systemic lupus erythematosus	0.0000330074249039752	HLA-DQA1	HLA-DQA1	HLA-DQA1	HLA-DQA1
363	6:32605884	1e-50	Celiac disease	0.0000330074249039752	HLA-DQA1	HLA-DQA1	HLA-DQA1	HLA-DQA1
363	6:32605884	2e-78	Autoimmune hepatitis type-1	0.0000330074249039752	HLA-DQA1	HLA-DQA1	HLA-DQA1	HLA-DQA1
363	6:32605884	8e-93	Idiopathic membranous nephropathy	0.0000330074249039752	HLA-DQA1	HLA-DQA1	HLA-DQA1	HLA-DQA1
363	6:32605884	4e-10	Cutaneous lupus erythematosus	0.0000330074249039752	HLA-DQA1	HLA-DQA1	HLA-DQA1	HLA-DQA1
363	6:32605884	2e-7	Inflammatory bowel disease	0.0000330074249039752	HLA-DQA1	HLA-DQA1	HLA-DQA1	HLA-DQA1
363	6:32605884	0.000004	Ulcerative colitis	0.0000330074249039752	HLA-DQA1	HLA-DQA1	HLA-DQA1	HLA-DQA1
363	6:32218843	1e-9	Nephropathy	0.000166780653295075	HLA-DRA	LST1	HLA-DRA	LST1
363	6:32409530	2e-27	Systemic sclerosis	0.000173756480057045	HLA-DRB5	HLA-DRB5	HLA-DRB5	HLA-DRB5
363	6:32409530	2e-10	Parkinson's disease	0.000173756480057045	HLA-DRB5	HLA-DRB5	HLA-DRB5	HLA-DRB5
363	6:31252396	2e-28	CD4:CD8 lymphocyte ratio	0.000190143021087692	VARS2	VARS2	HLA-C	HLA-C
363	6:31257511	3e-12	Blood protein levels	0.000190143021087692	VARS2	VARS2	HLA-C	HLA-C
363	6:31272261	8e-35	Height	0.000190143021087692	VARS2	VARS2	HLA-C	HLA-C
363	6:32590925	1e-11	Systemic sclerosis	0.000197496691180429	HLA-DQA1	HLA-DQA1	HLA-DQA1	HLA-DQA1
363	6:32592200	2e-20	Multiple sclerosis (OCB status)	0.000224160821314485	HLA-DRB5	HLA-DRB5	HLA-DRB5	HLA-DRB5
363	6:32592200	5e-12	Oligoclonal band status in multiple sclerosis	0.000224160821314485	HLA-DRB5	HLA-DRB5	HLA-DRB5	HLA-DRB5
363	6:32337630	2e-22	Graves' disease	0.000235668245028048	HLA-DRB1	HLA-DRB1	HLA-DRB1	HLA-DRB1
363	6:31840021	8e-7	Iron status biomarkers (total iron binding capacity)	0.000242685012522678	HLA-DQA1	VARS2	HLA-DRB5	HLA-DRB5
363	6:31265490	2e-15	Triglycerides	0.000260360267737015	VARS2	VARS2	HLA-C	HLA-C
363	6:31265490	4e-12	Height	0.000260360267737015	VARS2	VARS2	HLA-C	HLA-C
363	6:32659878	6e-30	IgA nephropathy	0.000260360267737015	HLA-DRA	HLA-DRB5	HLA-DRB5	HLA-DRA
363	6:32071008	0.000005	Schizophrenia	0.000392598632346114	LST1	LST1	HLA-C	HLA-C
363	6:32050067	3e-8	Height	0.000403841532664992	HLA-DRB1	HLA-DRB1	HLA-DRB1	HLA-DRB1
363	6:32663289	3e-8	C-reactive protein levels or LDL-cholesterol levels (pleiotropy)	0.000448886071863302	HLA-DRA	HLA-DRB5	HLA-DRB5	HLA-DRA
363	6:31499603	0.000002	Atopic dermatitis	0.000469947849475507	LST1	LST1	HLA-C	LST1
363	6:32400939	7e-19	Acute-on-chronic liver failure in hepatitis B	0.000492661245887161	HLA-DRB5	HLA-DQB1	HLA-DQB1	HLA-DMB
363	6:32680576	4e-9	Pulmonary function (smoking interaction)	0.000854629284532879	HLA-DQB1	HLA-DQB1	HLA-DRB1	HLA-DQB1
363	6:32680928	5e-23	Rheumatoid arthritis	0.000854629284532879	HLA-DQB1	HLA-DQB1	HLA-DRB1	HLA-DQB1
363	6:32680928	9e-59	Crohn's disease	0.000854629284532879	HLA-DQB1	HLA-DQB1	HLA-DRB1	HLA-DQB1
363	6:32680928	2e-13	Enteric fever	0.000854629284532879	HLA-DQB1	HLA-DQB1	HLA-DRB1	HLA-DQB1
363	6:31259579	8e-10	C-reactive protein levels or triglyceride levels (pleiotropy)	0.00124043066382893	HLA-C	HLA-C	HLA-C	HLA-C
363	6:32578082	7e-9	Chronic lymphocytic leukemia	0.00149654728306274	HLA-DQA1	HLA-DQA1	HLA-DQA1	HLA-DQA1
363	6:32573991	5e-24	Systemic lupus erythematosus	0.00177588089730312	HLA-DRB5	HLA-DRB5	HLA-DRB5	HLA-DRB5
363	6:32574060	6e-8	Myasthenia gravis	0.00177588089730312	HLA-DRB5	HLA-DRB5	HLA-DRB5	HLA-DRB5
363	6:32663851	5e-75	Rheumatoid arthritis	0.00188759457178894	HLA-DRA	HLA-DRB5	HLA-DRB5	HLA-DRA
363	6:32663851	7e-33	Graves' disease	0.00188759457178894	HLA-DRA	HLA-DRB5	HLA-DRB5	HLA-DRA
363	6:32663851	2e-37	Systemic sclerosis	0.00188759457178894	HLA-DRA	HLA-DRB5	HLA-DRB5	HLA-DRA
363	6:32663851	7e-17	Immunoglobulin G index levels in multiple sclerosis	0.00188759457178894	HLA-DRA	HLA-DRB5	HLA-DRB5	HLA-DRA
363	6:32663999	4e-186	Rheumatoid arthritis	0.00188759457178894	HLA-DRA	HLA-DRB5	HLA-DRB5	HLA-DRA
363	6:32663999	2e-16	Height	0.00188759457178894	HLA-DRA	HLA-DRB5	HLA-DRB5	HLA-DRA
363	6:32388275	0.000003	Obstetric antiphospholipid syndrome	0.00232708238098694	HLA-DRB1	HLA-DRB1	HLA-DRB1	HLA-DRB1
363	6:32401079	1e-9	Hepatitis C induced liver cirrhosis	0.00241672356551389	HLA-DRB5	HLA-DRB5	HLA-DRB5	HLA-DRB5
363	6:32685550	0.000001	Type 2 diabetes	0.00304204651555295	HLA-DOB	TAP2	TAP2	HLA-DQA1
363	6:32626403	3e-24	Allergy	0.00360981023613517	HLA-DQB1	HLA-DQB1	HLA-DQB1	HLA-DQB1
363	6:32305979	7e-25	Lumiracoxib-related liver injury	0.00370339689023854	HLA-DRB5	HLA-DRB5	HLA-DRB5	HLA-DRB5
363	6:32336187	7e-16	Multiple sclerosis	0.00370339689023854	HLA-DRB5	HLA-DRB5	HLA-DRB5	HLA-DRB5
363	6:31848220	1e-17	Waist-to-hip ratio adjusted for BMI (adjusted for smoking behaviour)	0.00372271398469856	HLA-DRB5	SKIV2L	HLA-DRB5	HLA-DRB5
363	6:31848220	2e-10	Waist-to-hip ratio adjusted for BMI in non-smokers	0.00372271398469856	HLA-DRB5	SKIV2L	HLA-DRB5	HLA-DRB5
363	6:32257566	4e-8	Chronic lymphocytic leukemia	0.00469854287028337	HLA-DRB1	HLA-DRB1	HLA-DRB1	HLA-DRB1
28	6:1903590	4e-8	Daytime sleep phenotypes	0.0048675643330169	GMDS	NA	NA	NA
363	6:32586854	7e-184	Multiple sclerosis	0.0050289162037986	HLA-DRB5	HLA-DRB5	HLA-DRB5	HLA-DRB5
363	6:32586854	3e-33	Immunoglobulin A	0.0050289162037986	HLA-DRB5	HLA-DRB5	HLA-DRB5	HLA-DRB5
363	6:32586854	2e-70	Ulcerative colitis or Crohn's disease	0.0050289162037986	HLA-DRB5	HLA-DRB5	HLA-DRB5	HLA-DRB5
363	6:32586854	1e-18	Ulcerative colitis	0.0050289162037986	HLA-DRB5	HLA-DRB5	HLA-DRB5	HLA-DRB5
363	6:32586854	5e-12	Crohn's disease	0.0050289162037986	HLA-DRB5	HLA-DRB5	HLA-DRB5	HLA-DRB5
363	6:32358270	0.000003	Bipolar disorder and schizophrenia	0.00505822531287806	HLA-DQA1	HLA-DQA1	PSMB9	HLA-DQA1
363	6:32625869	7e-14	Asthma	0.00541766475375623	HLA-DQB1	HLA-DQB1	HLA-DQB1	HLA-DQB1
363	6:32736695	3e-22	Complement C3 and C4 levels	0.00634415967048753	PSMB9	PSMB9	PSMB9	PSMB9
363	6:32217232	0.000002	Lupus nephritis in systemic lupus erythematosus	0.00706643317206924	HLA-DRB5	HLA-DRB5	HLA-DRB5	HLA-DRB5
319	6:143659012	0.000005	Acute lymphoblastic leukemia (childhood)	0.00723393123794268	NA	NA	NA	NA
363	6:32663631	5e-7	Hypothyroidism	0.00725236783644673	HLA-DRB5	HLA-DRB5	HLA-DRB5	HLA-DRB5
363	6:32663631	5e-15	Multiple sclerosis (OCB status)	0.00725236783644673	HLA-DRB5	HLA-DRB5	HLA-DRB5	HLA-DRB5
363	6:32019746	1e-22	Complement C3 and C4 levels	0.00814158400097617	CSNK2B	RNF5	NA	NA
363	6:32223258	0.000003	Systemic lupus erythematosus	0.0110456505900968	HLA-DRB5	HLA-DRB5	HLA-DRB5	HLA-DRB5
363	6:32223258	7e-8	Waist-to-hip ratio adjusted for body mass index	0.0110456505900968	HLA-DRB5	HLA-DRB5	HLA-DRB5	HLA-DRB5
363	6:32223258	6e-9	Waist-to-hip ratio adjusted for BMI in active individuals	0.0110456505900968	HLA-DRB5	HLA-DRB5	HLA-DRB5	HLA-DRB5
363	6:32223258	5e-8	Waist-to-hip ratio adjusted for BMI (joint analysis for main effect and physical activity interaction)	0.0110456505900968	HLA-DRB5	HLA-DRB5	HLA-DRB5	HLA-DRB5
363	6:32392981	9e-8	Food antigen IgG levels	0.0113108613867132	HLA-DRB5	HLA-DRB5	HLA-DRB5	HLA-DRB5
363	6:32413051	4e-225	Multiple sclerosis	0.0113108613867132	HLA-DRB5	HLA-DRB5	HLA-DRB5	HLA-DRB5
363	6:32413545	1e-206	Multiple sclerosis	0.0113108613867132	HLA-DRB5	HLA-DRB5	HLA-DRB5	HLA-DRB5
363	6:32603007	1e-20	Multiple sclerosis	0.0139906145505517	HLA-DQA1	HLA-DQA1	HLA-DQA1	HLA-DQA1
363	6:32363215	5e-7	Anti-cyclic Citrullinated Peptide Antibody	0.014150720512335	HLA-DQA1	HLA-DQA1	PSMB9	HLA-DQA1
363	6:32363215	1e-48	Idiopathic membranous nephropathy	0.014150720512335	HLA-DQA1	HLA-DQA1	PSMB9	HLA-DQA1
363	6:32363215	2e-20	Type 1 diabetes and autoimmune thyroid diseases	0.014150720512335	HLA-DQA1	HLA-DQA1	PSMB9	HLA-DQA1
180	6:6612467	0.000007	Major depressive disorder (broad)	0.0178642833360318	NA	NA	NA	NA
363	6:31238318	2e-23	Beta-2 microglubulin plasma levels	0.0200282143983755	VARS2	VARS2	HLA-C	HLA-C
363	6:32669767	0.000001	Emphysema imaging phenotypes	0.0226483465839869	HLA-DQB1	HLA-DQB1	HLA-DRB1	HLA-DQB1
363	6:32670255	4e-37	Hepatitis B	0.0226483465839869	HLA-DQB1	HLA-DQB1	HLA-DRB1	HLA-DQB1
363	6:32670255	7e-28	Chronic hepatitis B infection	0.0226483465839869	HLA-DQB1	HLA-DQB1	HLA-DRB1	HLA-DQB1
363	6:31236567	2e-10	Waist-to-hip ratio adjusted for BMI (joint analysis main effects and smoking interaction)	0.0270397370897692	VARS2	VARS2	HLA-C	HLA-C
363	6:31236567	1e-18	Waist-to-hip ratio adjusted for BMI (adjusted for smoking behaviour)	0.0270397370897692	VARS2	VARS2	HLA-C	HLA-C
363	6:31236567	2e-8	Waist-to-hip ratio adjusted for BMI in non-smokers	0.0270397370897692	VARS2	VARS2	HLA-C	HLA-C
363	6:31838713	5e-7	Menopause (age at onset)	0.0304859724542555	VARS2	CSNK2B	HSPA1B	VARS2
363	6:31107187	6e-9	Chronic obstructive pulmonary disease-related biomarkers	0.0345191445820359	LST1	LST1	HLA-C	LST1
363	6:31726688	4e-12	Autism spectrum disorder or schizophrenia	0.0348923942962997	CSNK2B	CSNK2B	VARS2	VARS2
363	6:32070069	4e-8	Atopic dermatitis	0.0370534292415308	CSNK2B	RNF5	NA	NA
363	6:31432125	1e-14	Blood protein levels	0.0390088547438011	VARS2	VARS2	HLA-C	HLA-C
363	6:31918860	5e-25	Type 1 diabetes and autoimmune thyroid diseases	0.0408224352884404	HLA-DQA1	HLA-DQA1	C2	HLA-DQA1
363	6:31918860	2e-165	Systemic lupus erythematosus	0.0408224352884404	HLA-DQA1	HLA-DQA1	C2	HLA-DQA1
363	6:31940897	2e-8	Hematology traits	0.0408224352884404	HLA-DQA1	HLA-DQA1	C2	HLA-DQA1
363	6:31940897	8e-66	Idiopathic membranous nephropathy	0.0408224352884404	HLA-DQA1	HLA-DQA1	C2	HLA-DQA1
363	6:32029205	6e-107	Systemic lupus erythematosus	0.0408224352884404	HLA-DQA1	HLA-DQA1	C2	HLA-DQA1
363	6:32059867	6e-9	Systemic lupus erythematosus	0.0408224352884404	HLA-DQA1	HLA-DQA1	C2	HLA-DQA1
363	6:30947509	2e-11	Cutaneous lupus erythematosus	0.0463349103311326	VARS2	VARS2	VARS2	VARS2
363	6:32190028	0.000008	Interstitial lung disease	0.0467281358471636	HLA-DRB5	HLA-DRB5	HLA-DRB5	HLA-DRB5
363	6:32626130	8e-9	Narcolepsy (age of onset)	0.0472444413505139	HLA-DQB1	HLA-DQB1	HLA-DRB1	HLA-DQB1
363	6:32600057	6e-23	Antineutrophil cytoplasmic antibody-associated vasculitis	0.0528087535449271	HLA-DQB1	HLA-DQB1	HLA-DQB1	HLA-DQB1
363	6:32389648	7e-22	Hepatitis B vaccine response	0.054952017462477	HLA-DRB1	HLA-DQA1	HLA-DRB1	HLA-DRB1
363	6:32389648	1e-10	Hepatitis C induced liver cirrhosis	0.054952017462477	HLA-DRB1	HLA-DQA1	HLA-DRB1	HLA-DRB1
363	6:32632832	5e-14	Drug-induced liver injury (amoxicillin-clavulanate)	0.0553834247196095	HLA-DRB5	HLA-DRB5	HLA-DRB5	HLA-DRB5
477	6:71991816	0.000006	Antipsychotic drug-induced weight gain (time interaction)	0.0647895847079594	OGFRL1	NA	NA	NA
477	6:71991816	1e-7	Antipsychotic drug-induced weight gain	0.0647895847079594	OGFRL1	NA	NA	NA
363	6:32410691	2e-29	Primary biliary cholangitis	0.0724005109618206	HLA-DRA	HLA-DRB1	HLA-DRB1	HLA-DRB1
363	6:31870326	8e-21	Systemic lupus erythematosus	0.0850617347340208	HLA-DQA1	HLA-DQA1	HLA-DQA1	HLA-DQA1
363	6:32626272	2e-10	Chronic lymphocytic leukemia	0.0911827082682283	HLA-DQB1	HLA-DQB1	HLA-DQB1	HLA-DQB1
363	6:32366421	9e-11	Epstein Barr virus nuclear antigen 1 IgG levels	0.0955669630027144	HLA-DRB1	HLA-DRB1	HLA-DRB1	HLA-DRB1
363	6:31721033	2e-52	Systemic lupus erythematosus	0.103771417446059	HLA-DQA1	HLA-DQA1	VARS2	HLA-DQA1
363	6:32186245	0.000002	Objective response to lithium treatment in bipolar disorder	0.105749007816265	HLA-DQA1	C4B	HLA-DQA1	HLA-DQA1
363	6:31620520	4e-10	Lung cancer	0.11460124481739	HLA-DQA1	HLA-DQA1	VARS2	HLA-DQA1
363	6:31620520	5e-12	Lung adenocarcinoma	0.11460124481739	HLA-DQA1	HLA-DQA1	VARS2	HLA-DQA1
363	6:31636742	8e-8	Systemic lupus erythematosus	0.11460124481739	HLA-DQA1	HLA-DQA1	VARS2	HLA-DQA1
363	6:31636742	3e-14	Cutaneous lupus erythematosus	0.11460124481739	HLA-DQA1	HLA-DQA1	VARS2	HLA-DQA1
363	6:31429927	4e-7	Thyroid peroxidase antibody positivity	0.117099522669927	VARS2	VARS2	VARS2	VARS2
363	6:32411376	1e-12	Blood protein levels	0.128715472247883	HLA-DRA	HLA-DRB1	HLA-DRB1	HLA-DRB1
363	6:32261252	5e-71	Idiopathic membranous nephropathy	0.131097035089282	HLA-DQA1	HLA-DQA1	HLA-DQA1	HLA-DQA1
363	6:32798731	4e-22	Type 1 diabetes and autoimmune thyroid diseases	0.137227681156648	HLA-DOB	NA	NA	HLA-DMA
363	6:32345689	3e-9	Waist-to-hip ratio adjusted for body mass index	0.139806150162332	HLA-DQA1	HLA-DQA1	HLA-DQA1	HLA-DQA1
363	6:32345689	6e-8	Waist-to-hip ratio adjusted for BMI in active individuals	0.139806150162332	HLA-DQA1	HLA-DQA1	HLA-DQA1	HLA-DQA1
363	6:32345689	9e-9	Waist-to-hip ratio adjusted for BMI (joint analysis for main effect and physical activity interaction)	0.139806150162332	HLA-DQA1	HLA-DQA1	HLA-DQA1	HLA-DQA1
363	6:32358201	4e-9	Waist-to-hip ratio adjusted for body mass index	0.139806150162332	HLA-DQA1	HLA-DQA1	HLA-DQA1	HLA-DQA1
363	6:32666526	3e-19	Blood protein levels	0.139806150162332	HLA-DQA1	HLA-DQA1	HLA-DQA1	HLA-DQA1
363	6:31197514	1e-10	IgE levels	0.143344844413794	HCG27	HLA-C	HLA-C	HLA-C
363	6:31434111	1e-7	Febrile seizures (MMR vaccine-related)	0.149597286527782	VARS2	VARS2	VARS2	VARS2
369	7:122065219	8e-7	Alzheimer disease and age of onset	0.044472188154099	NA	NA	NA	NA
174	7:2924082	0.000005	Daytime sleep phenotypes	0.0800887312922003	SDK1	NA	NA	NA
477	7:55159349	7e-8	Glioma	0.117199639190411	NA	NA	NA	NA
84	8:56814421	7e-7	Blood pressure traits (multi-trait analysis)	0.0267049428563067	NA	NA	NA	NA
477	8:103452308	0.000002	Type 2 diabetes (age of onset)	0.10395851168764	NA	NA	NA	NA
477	8:92970153	0.000006	Oppositional defiant disorder dimensions in attention-deficit hyperactivity disorder	0.128955713053027	NA	NA	NA	NA
121	9:108440542	0.000004	Visceral adipose tissue/subcutaneous adipose tissue ratio	0.0039129504146464	NA	NA	NA	NA
26	11:59923508	6e-16	Alzheimer's_disease_(late_onset)	0.152121265618226	MS4A6A	NA	NA	MS4A6E
22	8:27467686	3e-25	Alzheimer's_disease_(late_onset)	0.158014264250381	NA	NA	NA	NA
