## Supplementary material for "Tensor Decomposition of Stimulated Monocyte and Macrophage Gene Expression Profiles Identifies Neurodegenerative Disease-specific *Trans*-eQTLs"

Component	SNP	P-value	Disease	FDR	CisGene_Monocytes	CisGene_Macrophages
431	3:101023748	3e-8	Inflammatory bowel disease	2.99227380816559e-10	SENP7	NA
431	3:101023748	4e-7	Crohn's disease	2.99227380816559e-10	SENP7	NA
228	3:134191303	4e-9	Waist circumference adjusted for BMI in active individuals	0.00645268940390232	ANAPC13	ANAPC13
228	3:134191303	2e-8	Waist circumference adjusted for BMI (joint analysis main effects and physical activity interaction)	0.00645268940390232	ANAPC13	ANAPC13
228	3:134348930	0.000006	Neurocognitive impairment in HIV-1 infection (dichotomous)	0.0113384453450572	ANAPC13	ANAPC13
228	3:134218557	0.000002	Neurocognitive impairment in HIV-1 infection (dichotomous)	0.0184316662192168	ANAPC13	ANAPC13
228	3:134203347	2e-11	Waist circumference adjusted for body mass index	0.0221854520533714	ANAPC13	ANAPC13
228	3:134203347	4e-10	Waist circumference adjusted for BMI in active individuals	0.0221854520533714	ANAPC13	ANAPC13
228	3:134203347	2e-9	Waist circumference adjusted for BMI (joint analysis main effects and physical activity interaction)	0.0221854520533714	ANAPC13	ANAPC13
228	3:134203347	1e-12	Waist circumference adjusted for BMI (adjusted for smoking behaviour)	0.0221854520533714	ANAPC13	ANAPC13
228	3:134203347	7e-13	Waist circumference adjusted for BMI (joint analysis main effects and smoking interaction)	0.0221854520533714	ANAPC13	ANAPC13
228	3:134203347	2e-12	Waist circumference adjusted for BMI in non-smokers	0.0221854520533714	ANAPC13	ANAPC13
228	3:134233092	7e-8	Height	0.0221854520533714	ANAPC13	ANAPC13
200	6:29923838	1e-15	IgE levels	5.74686675724632e-7	HLA-G	HLA-G
78	6:29918099	4e-20	Nasopharyngeal carcinoma	8.16149962719662e-7	HLA-G	HLA-G
78	6:29922740	3e-10	Menarche (age at onset)	0.00000121254056439479	HLA-G	HLA-G
200	6:29934163	0.000002	Ulcerative colitis	0.00000248519358061305	HLA-G	HLA-G
200	6:29943067	0.000003	Age-related hearing impairment	0.00000409957013630228	HLA-G	HLA-G
200	6:29942083	9e-23	Vitiligo	0.00000454118515756267	HLA-G	HLA-G
78	6:29906691	5e-67	Nasopharyngeal carcinoma	0.00000754117474295614	HLA-G	HLA-G
78	6:29923838	1e-15	IgE levels	0.0000212082380652416	HLA-G	HLA-G
78	6:29626321	4e-7	Pulmonary function (smoking interaction)	0.0000226116053576087	HLA-G	HLA-G
78	6:29705659	1e-17	Multiple sclerosis	0.0000229697795026175	HLA-G	HLA-G
200	6:29828660	2e-10	Drug-induced liver injury (amoxicillin-clavulanate)	0.0000518029994685436	HLA-G	HLA-G
78	6:29828660	2e-10	Drug-induced liver injury (amoxicillin-clavulanate)	0.000120429825531424	HLA-G	HLA-G
78	6:29942083	9e-23	Vitiligo	0.00047953691120424	HLA-G	HLA-G
78	6:30179422	8e-7	Anger	0.000496657155630661	HLA-G	HLA-G
78	6:29934163	0.000002	Ulcerative colitis	0.000513355931638231	HLA-G	HLA-G
78	6:29943067	0.000003	Age-related hearing impairment	0.000793271817293192	HLA-G	HLA-G
78	6:29941943	2e-11	IgA nephropathy	0.000879130335531744	HLA-G	HLA-G
200	6:29922740	3e-10	Menarche (age at onset)	0.00137666111164127	HLA-G	HLA-G
482	6:29923838	1e-15	IgE levels	0.0143610116514737	HLA-G	HLA-G
249	6:31484517	6e-9	Cerebrospinal fluid biomarker levels	0.105151377060446	LST1	MICB
249	6:32870057	0.000007	Manic episodes in bipolar disorder	0.133438255174402	PSMB9	PSMB9
482	6:29935250	2e-20	Graves' disease	0.142301901278563	HLA-G	HLA-G
46	8:11702375	2e-27	Blood protein levels	8.56423282011857e-29	CTSB	CTSB
46	8:11698747	0.000001	Parkinson's disease	9.44825980036905e-28	CTSB	CTSB
46	8:11684463	7e-7	Non-alcoholic fatty liver disease histology (other)	0.000236035384149535	CTSB	CTSB
46	8:11684463	0.000003	Non-alcoholic fatty liver disease histology (lobular)	0.000236035384149535	CTSB	CTSB
397	10:91002927	3e-13	Coronary heart disease	3.12694676698591e-14	LIPA	LIPA
397	10:91002927	5e-12	Coronary artery disease	3.12694676698591e-14	LIPA	LIPA
397	10:91008879	2e-8	Fibrinogen levels	8.56708101368616e-14	LIPA	LIPA
397	10:91003419	3e-13	Myocardial infarction	1.67526878400926e-13	LIPA	LIPA
150	12:69735492	1e-60	Blood protein levels	3.47962937831282e-74	LYZ	LYZ
150	12:69752200	7e-10	Cerebrospinal fluid biomarker levels	1.22707238422931e-60	LYZ	LYZ
417	12:69735492	1e-60	Blood protein levels	3.11128195076998e-56	LYZ	LYZ
417	12:69752200	7e-10	Cerebrospinal fluid biomarker levels	5.88751037327109e-50	LYZ	LYZ
470	12:69735492	1e-60	Blood protein levels	5.01642222765501e-9	LYZ	LYZ
302	12:56435929	4e-8	Inflammatory skin disease	1.42894136082202e-7	RPS26	RPS26
302	12:56401085	8e-12	Vitiligo	1.78565632818734e-7	RPS26	RPS26
302	12:56470625	1e-11	Type 1 diabetes	3.05545711027079e-7	RPS26	RPS26
302	12:56394954	1e-10	Rheumatoid arthritis	4.00126038156113e-7	RPS26	RPS26
150	12:69744014	2e-29	Blood protein levels	0.0000167840845843339	LYZ	LYZ
302	12:56467587	2e-7	Polycystic ovary syndrome	0.0000179365431505091	RPS26	RPS26
171	12:69735492	1e-60	Blood protein levels	0.000997462996823503	LYZ	LYZ
302	12:56412487	2e-13	Asthma	0.00284944082429373	RPS26	RPS26
302	12:56412487	3e-8	Alopecia areata	0.00284944082429373	RPS26	RPS26
302	12:56412487	5e-18	Type 1 diabetes	0.00284944082429373	RPS26	RPS26
302	12:56416928	3e-14	Vitiligo	0.00287268189128302	RPS26	RPS26
302	12:56416928	6e-16	Educational attainment (years of education)	0.00287268189128302	RPS26	RPS26
302	12:56416928	2e-9	Educational attainment (college completion)	0.00287268189128302	RPS26	RPS26
302	12:56482180	3e-27	Type 1 diabetes	0.00291047962598972	RPS26	RPS26
302	12:56480583	3e-7	Cognitive function	0.00291982183384465	RPS26	RPS26
302	12:56435412	1e-9	Nonsyndromic cleft lip with cleft palate	0.00292443871696891	RPS26	RPS26
302	12:56396768	4e-9	Pediatric autoimmune diseases	0.00483345107896317	RPS26	RPS26
302	12:56390636	9e-26	Polycystic ovary syndrome	0.00769749889009243	RPS26	RPS26
470	12:69752200	7e-10	Cerebrospinal fluid biomarker levels	0.0105640304817856	LYZ	LYZ
417	12:69744014	2e-29	Blood protein levels	0.105905816258737	LYZ	LYZ
149	16:28921809	7e-9	Obesity	0.101084343297537	TUFM	SPNS1
